# ALS molecular subtypes are a combination of cellular, genetic, and pathological features learned by deep multiomics classifiers

**DOI:** 10.1101/2024.07.19.603731

**Authors:** Kathryn O’Neill, Regina Shaw, Isobel Bolger, NYGC ALS Consortium, Oliver Tam, Hemali Phatnani, Molly Gale Hammell

## Abstract

Amyotrophic Lateral Sclerosis (ALS) is a complex syndrome with multiple genetic causes and wide variation in disease presentation. Despite this general heterogeneity, several common factors have been identified. For example, nearly all patients show pathological accumulations of phosphorylated TDP-43 protein in affected regions of the motor cortex and spinal cord. Moreover, large patient cohort studies have revealed that most patient samples can be grouped into a small number of ALS subtypes, as defined by their transcriptomic profiles. These ALS molecular subtypes can be grouped by whether postmortem motor cortex samples display signatures of: mitochondrial dysfunction and oxidative stress (ALS-Ox), microglial activation and neuroinflammation (ALS-Glia), or dense TDP-43 pathology and associated transposable element de-silencing (ALS-TE). In this study, we have built a deep layer ALS neural network classifier (DANcer) that has learned to accurately assign patient samples to these ALS subtypes, and which can be run on either bulk or single-cell datasets. Upon applying this classifier to an expanded ALS patient cohort from the NYGC ALS Consortium, we show that ALS Molecular Subtypes are robust across clinical centers, with no new subtypes appearing in a cohort that has quadrupled in size. Signatures from two of these molecular subtypes strongly correlate with disease duration: ALS-TE signatures in cortex and ALS-Glia signatures in spinal cord, revealing molecular correlates of clinical features. Finally, we use single nucleus RNA sequencing to reveal the cell type-specific contributions to ALS subtype, as determined by our single-cell classifier (scDANCer). Single-cell transcriptomes reveal that ALS molecular subtypes are recapitulated in neurons and glia, with both ALS-wide shared alterations in each cell type as well as ALS subtype-specific alterations. In summary, ALS molecular subtypes: (1) are robust across large cohorts of sporadic and familial ALS patient samples, (2) represent a combination of cellular, genetic, and pathological features, and (3) correlate with clinical features of ALS.

Figure 0:
Graphical Abstract - ALS molecular subtypes are a combination of cellular, genetic, and pathological features learned by deep multiomics classifiers.
