## Supplemental Tables 1-10 for "ALS molecular subtypes are a combination of cellular, genetic, and pathological features learned by deep multiomics classifiers": TableS2.xlsx

### Sheet: TableS2A
Comparison of pH and RIN between subtypes and control frontal/motor cortex samples
pH	Subtype median	Control median	Wilcoxon/MWU statistic	pval	padj
ALS-TE vs control	6.56	6.505	97	0.838921	0.838921
ALS-Ox vs control	6.8	6.505	435.5	0.148713	0.375318
ALS-Glia vs control	6.8	6.505	65.5	0.187659	0.375318
RIN	Subtype median	Control median	Wilcoxon/MWU statistic	pval	padj
ALS-TE vs control	6.4	6.55	2737.5	0.40896	0.569571
ALS-Ox vs control	7.1	6.55	23073	1.07549e-07	6.45294e-07
ALS-Glia vs control	6.5	6.55	3751.5	0.474642	0.569571

### Sheet: TableS2B
Overlap between ALS subtype and clinical features
ALS subtype	Clinical features	odds_ratio	lower_conf	upper_conf	pval	adjp
ALS-Glia	ALS	0.813726	0.434846	1.55029	0.539545	0.886395
ALS-Glia	ALS+FTD	2.55513	0.860284	6.78497	0.0663861	0.218126
ALS-Glia	FTD	3.08322	1.16838	7.56609	0.0113419	0.0652157
ALS-Glia	Bulbar	0.837915	0.358365	1.83732	0.71438	0.90649
ALS-Glia	Limb	0.905326	0.437407	1.90504	0.86241	0.90649
ALS-Glia	C9orf72 expansion	1.65575	0.56455	4.29857	0.296117	0.567557
ALS-Ox	ALS	3.19489	2.04003	5.03507	9.91933e-08	2.28145e-06
ALS-Ox	ALS+FTD	1.20897	0.49408	3.16457	0.835498	0.90649
ALS-Ox	FTD	0.20491	0.0766564	0.494132	0.000118923	0.000911742
ALS-Ox	Bulbar	1.00493	0.562646	1.8229	1	1
ALS-Ox	Limb	1.11996	0.646332	1.93156	0.693858	0.90649
ALS-Ox	C9orf72 expansion	0.677896	0.30721	1.54898	0.32518	0.575318
ALS-TE	ALS	0.285641	0.17181	0.471237	2.96246e-07	3.40683e-06
ALS-TE	ALS+FTD	0.24881	0.0279808	1.03415	0.055039	0.210983
ALS-TE	FTD	2.63673	1.12775	6.0373	0.0142979	0.0657703
ALS-TE	Bulbar	1.25383	0.585815	2.59822	0.590787	0.895422
ALS-TE	Limb	0.932497	0.460683	1.91883	0.867077	0.90649
ALS-TE	C9orf72 expansion	1.20143	0.381287	3.2241	0.622902	0.895422
