## Supplemental Tables 1-10 for "ALS molecular subtypes are a combination of cellular, genetic, and pathological features learned by deep multiomics classifiers": TableS5.xlsx

### Sheet: TableS5
Patient ID	Sex	MHammelGroup	Subject Group Subcategory	Site of Motor Onset Detail	Age at Symptom Onset	Age at Death	Disease Duration in Months	Post Mortem Interval in Hours	Cause of Death	Revised El Escorial Criteria	Comorbidities	C9 repeat expanded, >=30	ATXN2 repeat Intermediate, 30-33	Cortec subtype	Cord subtype	Patient subtype
JHU77	Male	ALS	Classical/Typical ALS	Limb - Lower Limb, Left Foot	73	76	48	12	Unknown	Unknown	Unknown	N/A	N/A	ALS-TE	ALS-Ox-Cord	ALS-TECtx-OxCord
JHU73	Female	ALS	Classical/Typical ALS	Limb - Lower Limb, Left Foot	67	70	36	8	Unknown	Unknown	Unknown	N/A	N/A	ALS-Ox	ALS-Inflam-Cord	ALS-OxCtx-InflamCord
JHU74	Male	ALS	Classical/Typical ALS	Bulbar	46	47	15	18.5	Unknown	Unknown	Unknown	N/A	N/A	ALS-Ox	ALS-Inflam-Cord	ALS-OxCtx-InflamCord
JHU75	Female	ALS	Classical/Typical ALS	Limb - Lower Limb, Right Leg	54	58	60	4	Unknown	Unknown	Unknown	N/A	N/A	ALS-Ox	ALS-Inflam-Cord	ALS-OxCtx-InflamCord
JHU80	Female	ALS	Primary Lateral Sclerosis (PLS)	Limb - Upper Limb, Right	52	56	50	21	Unknown	Unknown	Unknown	N/A	N/A	ALS-TE	ALS-Inflam-Cord	ALS-TECtx-InflamCord
JHU82	Male	ALS	Classical/Typical ALS	Limb - Lower Limb, Left Leg	63	66	43	13	Unknown	Unknown	Unknown	N/A	N/A	ALS-TE	ALS-Inflam-Cord	ALS-TECtx-InflamCord
JHU83	Male	ALS	Classical/Typical ALS	Limb - Lower Limb, Left Leg	44	50	74	4.5	Unknown	Unknown	Unknown	N/A	N/A	ALS-Ox	ALS-Inflam-Cord	ALS-OxCtx-InflamCord
JK-UM-5549	Male	ALS	Classical/Typical ALS	Limb - Upper Limb, Left Hand	42	45	36	8	Complication of Disorder	Clinically Definite ALS	Migraines, Osteomyelitis in childhood	Yes	No	ALS-Ox	ALS-Ox-Cord	ALS-OxCtx-OxCord
NEUAE883HW3	Female	ALS	Classical/Typical ALS	Bulbar - Swallowing; Limb - Upper Limb, Right Hand/Fingers, Lower Limb, Right Ankle/Foot/Toes	53	57	48	14	ALS	Unknown	Unknown	N/A	N/A	ALS-TE	ALS-Inflam-Cord	ALS-TECtx-InflamCord
NEUAG831KFQ	Male	ALS	Classical/Typical ALS	Bulbar - Speech and Swallowing; Limb - Upper Limb, Right Hand/Fingers	61	66	65	4	Complications from ALS/PLS	Unknown	Anemia, Basal cell carcinoma, Chronic back pain s/p spine surgeries, CKD (Chronic kidney disease), HTN, Kidney stones, Lupus nephritis, Nephrotic syndrome with membranous glomerulonephritis, thyroid disease - hypothyroidism	No	No	ALS-Ox	ALS-Ox-Cord	ALS-OxCtx-OxCord
NEUAJ995AXE	Male	ALS	Classical/Typical ALS	Limb - Upper Limb, Right Hand/Fingers	58	60	24	15.8	ALS	Unknown	9/11 First Responder, Atrial Fibrillation, Sleep Apnea	N/A	N/A	ALS-Glia	ALS-Inflam-Cord	ALS-GliaCtx-InflamCord
NEUAP156PM4	Female	ALS	Classical/Typical ALS	Bulbar - Speech and Swallowing	65	69	52	26	Complications of Motor Neuron Disease	Unknown	Cataracts, COPD, Pneumonia, Pulmonary embolism, status post appendectomy, status post cataract surgery, status post gallbladder surgery	N/A	N/A	ALS-Ox	ALS-Inflam-Cord	ALS-OxCtx-InflamCord
NEUAT369TG5	Female	ALS	Classical/Typical ALS	Bulbar - Speech and Swallowing	79	81	24	Unknown	Unknown	Unknown	Cataract Surgery	No	No	ALS-Ox	ALS-Ox-Cord	ALS-OxCtx-OxCord
NEUAY067UTB	Female	ALS	Classical/Typical ALS	Limb - Lower Limb, Left Foot	64	67	36	11	Disease progression	Clinically Probable - Laboratory Supported ALS	Adenocarcinoma (Breast), Atrial Tachycardia, Babesiosis, Back Surgery (Sciatica), Depression, Epstein-Barr, GastroEsophageal Reflux Disease, Hysterectomy, Lyme Disease, Osteochondromas Removal, Parvovirus, Rheumatic Fever, Tram Flap Reconstruction	No	No	ALS-Ox	ALS-Inflam-Cord	ALS-OxCtx-InflamCord
NEUBB078VEG	Female	ALS	Classical/Typical ALS	Bulbar - Speech and Swallowing	46	51	60	7	Unknown	Unknown	Appendectomy, Breast Surgery Reduction Procedure, Cholecystectomy, Endometriosis Laparoscopy and Laser, Endometriosis Laparoscopy and Laser, Implantation of Diaphragmatic Pacemaker, Pelvic Repair Sling, Repair of Humerus, Tonsillectomy with Adenoidectomy, Wrist Surgery Carpal Tunnel	Yes	Yes	ALS-Ox	ALS-Inflam-Cord	ALS-OxCtx-InflamCord
NEUBE992ZD1	Male	ALS	Classical/Typical ALS	Generalized; Bulbar; Limb - Upper Limb, Left Hand/Fingers	65	68	36	15	Complications of ALS	Unknown	Hypothyroidism, Osteoarthritis, Osteoporosis, Penicillin allergy, Psoriasis, S/P radiation of hypothalamus, S/P tonsillectomy in infancy, S/P vocal cord implants, Sulfonamide allergy	Yes	No	ALS-Ox	ALS-Ox-Cord	ALS-OxCtx-OxCord
NEUBU587UWA	Male	ALS	Classical/Typical ALS	Bulbar - Speech	57	61	48	18.52	Unknown	Unknown	Anxiety	No	No	ALS-Ox	ALS-Inflam-Cord	ALS-OxCtx-InflamCord
NEUCN416KGV	Male	ALS	Classical/Typical ALS	Limb - Upper Limb, Left Finger	45	Unknown	Unknown	Not Applicable	Unknown	Clinically Definite ALS	Unknown	N/A	N/A	ALS-Ox	ALS-Inflam-Cord	ALS-OxCtx-InflamCord
NEUCV649UJK	Male	ALS	Classical/Typical ALS	Limb - Upper Limb, Right Hand/Fingers	79	80	12	5.3	ALS	Unknown	Hypertension	N/A	N/A	ALS-Ox	ALS-Inflam-Cord	ALS-OxCtx-InflamCord
NEUCW292DYJ	Female	ALS	Classical/Typical ALS	Bulbar - Speech	56	67	132	7	ALS	Unknown	Congestive heart failure, DVT/PE, hypertension	No	No	ALS-Ox	ALS-Ox-Cord	ALS-OxCtx-OxCord
NEUDG361GA9	Female	ALS	Classical/Typical ALS	Bulbar - Swallowing	70	72	26	18	ALS	Unknown	Grade 1 Cerebellar Pilocytic Astrocytoma	No	No	ALS-Ox	ALS-Ox-Cord	ALS-OxCtx-OxCord
NEUDG727NTW	Female	ALS	Classical/Typical ALS	Bulbar - Speech; Limb - Lower Limb, Right Ankle/Foot/Toes	60	63	36	4	Unknown	Unknown	elevated SSB antibody, fatty liver, gestational diabetes, IBS, Pancreatitis	No	No	ALS-Ox	ALS-Inflam-Cord	ALS-OxCtx-InflamCord
NEUDK592BDZ	Female	ALS	Classical/Typical ALS	Limb - Upper Limb, Left Hand/Fingers	57	62	60	5	Unknown	Unknown	Cervical Spine Anterior Decompression and Fusion C4-7, Hypercholesterolemia, Left Thumb Tendon Graft, Tonsillectomy with Adenoidectomy, Vit D Deficiency	No	No	ALS-Ox	ALS-Inflam-Cord	ALS-OxCtx-InflamCord
NEUDM397JGD	Female	ALS	Classical/Typical ALS	Bulbar - Speech and Swallowing	70	71	24	6	ALS	Unknown	Stroke/TIA w/ slurred speech & facial weakness	No	No	ALS-Ox	ALS-Ox-Cord	ALS-OxCtx-OxCord
NEUDR086ZDQ	Female	ALS	Classical/Typical ALS	Limb - Upper Limb, Right Arm	69	71	24	4	ALS	Unknown	Unknown	No	No	ALS-Ox	ALS-Ox-Cord	ALS-OxCtx-OxCord
NEUDT233ZZ1	Male	ALS	Classical/Typical ALS	Unknown	35	39	48	5.5	Unknown	Unknown	Unknown	No	No	ALS-Glia	ALS-Ox-Cord	ALS-GliaCtx-OxCord
NEUDT709YHN	Female	ALS	Classical/Typical ALS	Limb - Lower Limb, Left Ankle/Foot/Toes	63	68	60	8	Respiratory failure secondary to ALS	Clinically Probable ALS	Absent Seizures- Epilepsy, Cartilage Repair Left Knee, Gout, Kidney Stones, Meniscus Repair Right Knee	N/A	N/A	ALS-Glia	ALS-Inflam-Cord	ALS-GliaCtx-InflamCord
NEUEA633EN5	Female	ALS	Classical/Typical ALS	Bulbar - Speech and Swallowing	69	71	25	11	Respiratory Failure	Unknown	Arrhythmia, GastroEsophageal Reflux Disease (GERD), Thyroid Disease	N/A	N/A	ALS-TE	ALS-Ox-Cord	ALS-TECtx-OxCord
NEUEB569WFU	Male	ALS	Classical/Typical ALS	Bulbar - Speech	57	64	90	9	Unknown	Unknown	Unknown	Yes	No	ALS-Ox	ALS-Ox-Cord	ALS-OxCtx-OxCord
NEUEC006FND	Female	ALS	Classical/Typical ALS	Limb - Upper Limb, Left Arm	58	62	48	3.5	ALS	Unknown	Dysphagia	N/A	N/A	ALS-Ox	ALS-Ox-Cord	ALS-OxCtx-OxCord
NEUEE362LGE	Female	ALS	Classical/Typical ALS	Limb - Lower Limb, Right Ankle/Foot/Toes	66	69	36	5.25	Unknown	Unknown	GERD, Major Depressive Disorder , Migraine	No	No	ALS-Ox	ALS-Ox-Cord	ALS-OxCtx-OxCord
NEUEF397VVN	Female	ALS	Classical/Typical ALS, Alzheimers Disease (AD)	Limb - Lower Limb, Left Ankle/Foot/Toes	74	76	24	8	Unknown	Unknown	Appendectomy, Clavicle and Rib Fracture, Knee Surgery R and L, Measles, Median Neuropathy, Tubal Ligation	No	No	ALS-Ox	ALS-Inflam-Cord	ALS-OxCtx-InflamCord
NEUEF856BLV	Female	ALS	Classical/Typical ALS	Limb - Upper Limb, Right Arm	60	61	12	7	Complications of ALS	Unknown	Sleep Apnea	Yes	No	ALS-Ox	ALS-Ox-Cord	ALS-OxCtx-OxCord
NEUEH612JPA	Female	ALS	Classical/Typical ALS, Alzheimers Disease (AD)	Bulbar - Speech and Swallowing	69	71	22	17.5	Bronchial Pneumonia	Unknown	Alzheimers Disease, Depression, Hypertension, Papillary carcinoma of right breast, Restless leg syndrome, Sleep apnea, Status post hip replacement, Status post radioactive ablation of thyroid remnant, Thyroid Cancer	N/A	N/A	ALS-Ox	ALS-Inflam-Cord	ALS-OxCtx-InflamCord
NEUEL133AK6	Female	ALS	Classical/Typical ALS	Limb - Lower Limb, Left Leg	59	60	21	5	ALS	Unknown	Asthenia, Basal Cell Skin Cancer, Bipolar Disorder, Focal Sensory Loss, Mixed Sensory-Motor Polyneuropathy, Monoclonal Paraproteinemia	N/A	N/A	ALS-Ox	ALS-Inflam-Cord	ALS-OxCtx-InflamCord
NEUEM417CHQ	Female	ALS	Classical/Typical ALS	Limb - Upper Limb, Right Hand/Fingers	52	64	144	6.49	Unknown	Unknown	Fibromyalgia	N/A	N/A	ALS-Ox	ALS-Ox-Cord	ALS-OxCtx-OxCord
NEUFE255AG2	Male	ALS	Classical/Typical ALS, Mild Diffuse Subpial Gliosis, Mild Hypertensive Vasculopathy	Limb - Upper Limb, Right	47	51	48	10	Complications of ALS	Unknown	Unknown	No	No	ALS-Ox	ALS-Inflam-Cord	ALS-OxCtx-InflamCord
NEUFF179PPT	Male	ALS	Classical/Typical ALS	Limb - Upper Limb, Bilateral	50	59	108	13	Complications of ALS	Unknown	Atrial fibrillation, Heart Disease, Prostatitis, Splenectomy	No	No	ALS-Ox	ALS-Ox-Cord	ALS-OxCtx-OxCord
NEUFT454ZFP	Male	ALS	Classical/Typical ALS	Bulbar - Speech	53	56	30	12	ALS	Unknown	L4/5S1 lumbar fusion surgery	No	No	ALS-Ox	ALS-Ox-Cord	ALS-OxCtx-OxCord
NEUFV843EVC	Female	ALS	Classical/Typical ALS	Limb - Lower Limb, Left Foot/Toes	64	65	12	Unknown	Unknown	Unknown	Hypersensitivity pneumonitis	No	No	ALS-Ox	ALS-Inflam-Cord	ALS-OxCtx-InflamCord
NEUGA773REC	Male	ALS	Classical/Typical ALS	Limb - Lower Limb, Right Leg, Ankle/Foot/Toes	48	49	12	9.5	ALS	Unknown	Unknown	N/A	N/A	ALS-Ox	ALS-Inflam-Cord	ALS-OxCtx-InflamCord
NEUGD051YM7	Male	ALS	Classical/Typical ALS	Bulbar	31	46	180	7.4	Unknown	Unknown	Unknown	N/A	N/A	ALS-Ox	ALS-Inflam-Cord	ALS-OxCtx-InflamCord
NEUGG230KV0	Male	ALS	Progressive Muscular Atrophy (PMA)	Limb - Upper Limb, Right Arm	58	65	84	9	Unknown	Unknown	Gallbladder Surgery, Kallmann Syndrome, Lyme Disease	N/A	N/A	ALS-Glia	ALS-Inflam-Cord	ALS-GliaCtx-InflamCord
NEUGK141CFH	Female	ALS	Classical/Typical ALS	Limb - Lower Limb, Right Ankle/Foot/Toes	75	78	36	4.5	Respiratory failure due to or as a consequence of Amyotrophic Lateral Sclerosis.	Unknown	Breast Cancer	No	No	ALS-Ox	ALS-Ox-Cord	ALS-OxCtx-OxCord
NEUGL022MN2	Female	ALS	Classical/Typical ALS	Bulbar - Speech	52	55	36	21.73	Unknown	Unknown	Allergies sulfa medications	Yes	No	ALS-Ox	ALS-Inflam-Cord	ALS-OxCtx-InflamCord
NEUGP259EBV	Male	ALS	Classical/Typical ALS, Chronic Traumatic Encephalopathy (CTE)	Limb - Lower Limb, Left Leg, Ankle/Foot/Toes	40	44	48	8.5	Unknown	Unknown	Unknown	No	No	ALS-Ox	ALS-Inflam-Cord	ALS-OxCtx-InflamCord
NEUGU437VNF	Female	ALS	Classical/Typical ALS	Limb - Upper Limb, Left Hand/Fingers	61	66	60	26	Complications of ALS	Clinically Probable ALS	Unknown	Yes	No	ALS-Ox	ALS-Inflam-Cord	ALS-OxCtx-InflamCord
NEUGV399KJW	Female	ALS	Classical/Typical ALS	Limb	61	63	24	37.5	Unknown	Unknown	Cardiovascular Hypertension, Coccidioidomycosis, Copd, Depression/Anxiety, Hysterectomy, Thyroid Disorder	No	No	ALS-Glia	ALS-Inflam-Cord	ALS-GliaCtx-InflamCord
NEUHC994KV4	Male	ALS	Classical/Typical ALS	Bulbar - Speech	74	76	24	14.52	Unknown	Unknown	Meningioma	No	No	ALS-Glia	ALS-Inflam-Cord	ALS-GliaCtx-InflamCord
NEUHM340FBZ	Male	ALS	Classical/Typical ALS	Limb - Lower Limb, Left Leg	79	80	10	21	Unknown	Unknown	Bladder Cancer, CABG W/ Valve Repair X3, Coronary Artery Disease, Diabetes Type 2, Dyslipidemia, Gout, Hypertension	No	No	ALS-Ox	ALS-Inflam-Cord	ALS-OxCtx-InflamCord
NEUHM399CBL	Male	ALS	Classical/Typical ALS	Limb - Upper Limb	65	68	36	6.8	Unknown	Clinically Definite ALS	Hypertension, Carotid Stenosis	N/A	N/A	ALS-Ox	ALS-Inflam-Cord	ALS-OxCtx-InflamCord
NEUJL308UBK	Female	ALS	Classical/Typical ALS	Limb - Lower Limb, Right Leg	52	59	84	10	Unknown	Unknown	Depression, Hypothyroidism	No	No	ALS-TE	ALS-Inflam-Cord	ALS-TECtx-InflamCord
NEUJR587KPC	Male	ALS	Classical/Typical ALS	Limb - Lower Limb, Left Ankle/Foot/Toes	77	79	24	20.92	Respiratory failure, ALS	Unknown	Aortic Aneurysm, Basal Cell Carcinoma, Meningioma	No	No	ALS-Ox	ALS-Inflam-Cord	ALS-OxCtx-InflamCord
NEUJZ255ZC5	Male	ALS	Classical/Typical ALS	Limb - Lower Limb, Right Leg, Ankle/Foot/Toes	67	68	15	4	ALS	Unknown	Actinic Keratosis, BPH, Concussion in High School, Hernia Repair, Syndrome of Inappropriate ADH production, Tonsillectomy	N/A	N/A	ALS-Ox	ALS-Inflam-Cord	ALS-OxCtx-InflamCord
NEUKD974CXJ	Female	ALS	Classical/Typical ALS	Bulbar - Speech	54	56	24	4	Unknown	Unknown	Sleep Apnea, Depression, Anxiety, Diabetic, Spinal Stenosis Of Cervical Spine, IBS	No	No	ALS-TE	ALS-Inflam-Cord	ALS-TECtx-InflamCord
NEUKG838WER	Male	ALS	Classical/Typical ALS	Bulbar - Speech	58	60	24	13	Unknown	Unknown	BPH	No	No	ALS-Glia	ALS-Inflam-Cord	ALS-GliaCtx-InflamCord
NEUKH671TD4	Female	ALS	Classical/Typical ALS	Limb - Lower Limb, Right Ankle/Foot/Toes	61	62	12	10.5	Unknown	Unknown	Asthma, Degenerative Disc Disease, Hypertension	No	No	ALS-Ox	ALS-Inflam-Cord	ALS-OxCtx-InflamCord
NEUKJ257ZPG	Male	ALS	Classical/Typical ALS	Limb - Lower Limb, Right Ankle/Foot/Toes	66	67	12	6	Myocardial infarction or post-MI reperfusion arrhythmia in the setting of hypoxia/respiratory failure secondary to ALS-induced muscular weakness, aggravated by PE/edema and acute PNA	Unknown	GALLBLADDER SURGERY	No	No	ALS-Ox	ALS-Inflam-Cord	ALS-OxCtx-InflamCord
NEUKN209FNW	Male	ALS	Classical/Typical ALS	Limb - Lower Limb, Leg	47	48	12	7	Unknown	Unknown	Unknown	No	No	ALS-Ox	ALS-Inflam-Cord	ALS-OxCtx-InflamCord
NEUKV592NUT	Female	ALS	Classical/Typical ALS	Limb - Lower Limb, Left Ankle/Foot/Toes	42	45	27	5.25	Unknown	Unknown	Dysphagia	No	No	ALS-Ox	ALS-Inflam-Cord	ALS-OxCtx-InflamCord
NEUKY135CV6	Male	ALS	Classical/Typical ALS, Alzheimers Disease (AD)	Unknown	70	74	48	7	Unknown	Unknown	Cavernous Malformations Surgery	No	No	ALS-Glia	ALS-Inflam-Cord	ALS-GliaCtx-InflamCord
NEUKZ727YY5	Male	ALS	Classical/Typical ALS	Limb - Upper Limb, Left Hand/Fingers	68	70	24	5.25	Hypoxemic Respiratory Failure	Unknown	Hyperlipidemia, Hypertension , Hypothyroidism, Pneumonia	Yes	No	ALS-Ox	ALS-Inflam-Cord	ALS-OxCtx-InflamCord
NEULA285XJ0	Male	ALS	Classical/Typical ALS	Limb - Upper Limb, Right Hand/Fingers	65	67	24	5.25	Unknown	Unknown	Pneumonia	No	No	ALS-Ox	ALS-Inflam-Cord	ALS-OxCtx-InflamCord
NEULH417FZJ	Male	ALS	Classical/Typical ALS	Limb - Upper Limb, Right Hand/Fingers	53	60	72	17	Complications from ALS.	Unknown	Recurrent Herpes	No	No	ALS-Ox	ALS-Ox-Cord	ALS-OxCtx-OxCord
NEULH901PYF	Male	ALS	Classical/Typical ALS	Limb - Lower Limb, Left Ankle/Foot/Toes	58	59	12	18.8	ALS	Unknown	Unknown	Yes	No	ALS-Glia	ALS-Ox-Cord	ALS-GliaCtx-OxCord
NEULJ443PF5	Male	ALS	Classical/Typical ALS, Alzheimers Disease (AD), Acute Meningitis, Cerebrovascular Disease (Not Contributing to Dementia)	Limb - Upper Limb, Hand/Fingers	71	77	72	4	Unknown	Unknown	Carpal Tunnel Surgery Both Hands, Obstructive Sleep Apnea, Squamous Cell Carcinoma Face	No	No	ALS-Ox	ALS-Ox-Cord	ALS-OxCtx-OxCord
NEULN488RD5	Male	ALS	Classical/Typical ALS	Bulbar - Speech and Swallowing; Limb - Upper Limb, Right Hand/Fingers	67	69	30	19	Respiratory failure, Terminal vent weaning	Unknown	Hypertension	No	No	ALS-Ox	ALS-Ox-Cord	ALS-OxCtx-OxCord
NEULN670HPW	Female	ALS	Classical/Typical ALS	Bulbar - Speech	86	88	24	11.55	Unknown	Unknown	Hypertension, Hypothyroidism	N/A	N/A	ALS-Ox	ALS-Inflam-Cord	ALS-OxCtx-InflamCord
NEULP959LBP	Male	ALS	Classical/Typical ALS	Limb - Lower Limb, Bilateral Ankle/Foot/Toes	53	59	72	13.85	Unknown	Unknown	Auditory hallucinations, L4-L5 laminectomy	No	No	ALS-Ox	ALS-Inflam-Cord	ALS-OxCtx-InflamCord
NEULV114EY9	Male	ALS	Classical/Typical ALS	Limb - Upper and Lower Limb, Left	52	55	36	15	Complications of ALS	Unknown	Hypertension, Obstructive Sleep Apnea	No	No	ALS-Ox	ALS-Inflam-Cord	ALS-OxCtx-InflamCord
NEUMK638LUX	Male	ALS	Classical/Typical ALS	Limb - Lower Limb, Bilateral Legs	69	72	42	9.5	Respiratory failure due to or as a consequence of ALS	Unknown	Cardiac Stent Placement	N/A	N/A	ALS-TE	ALS-Inflam-Cord	ALS-TECtx-InflamCord
NEUMM043VF4	Male	ALS	Classical/Typical ALS	Axial; Limb - Upper Limb, Right Hand/Fingers	55	58	34	19.25	Progressive respiratory failure	Clinically Probable ALS	Anxiety; Insomnia	N/A	N/A	ALS-Ox	ALS-Inflam-Cord	ALS-OxCtx-InflamCord
NEUMP035RP4	Male	ALS	Classical/Typical ALS	Bulbar - Speech	56	69	156	5.1	Unknown	Unknown	Traumatic Brain Injury	No	No	ALS-Ox	ALS-Inflam-Cord	ALS-OxCtx-InflamCord
NEUMT947ALA	Male	ALS	Classical/Typical ALS	Unknown	Unknown	74	Unknown	3.5	Unknown	Unknown	Unknown	No	No	ALS-Ox	ALS-Inflam-Cord	ALS-OxCtx-InflamCord
NEUMY028JH4	Female	ALS	Classical/Typical ALS	Limb - Lower Limb, Right Leg	50	54	48	8	Unknown	Unknown	Hypothyroidism, Melanoma on unspecified sites of skin	N/A	N/A	ALS-Ox	ALS-Ox-Cord	ALS-OxCtx-OxCord
NEUNL974RU6	Male	ALS	Classical/Typical ALS	Limb - Lower Limb, Right Leg	50	53	42	19	Complications related to ALS.	Unknown	Hernia Now S/P Repair In Setting Of Constipation From Narcotics For Shoulder Pain, Repeat Right Shoulder Dislocation X 3 (4 Total), Traumatic Right Shoulder Dislocation	N/A	N/A	ALS-Glia	ALS-Inflam-Cord	ALS-GliaCtx-InflamCord
NEUNW210GCW	Male	ALS	Classical/Typical ALS	Unknown	Unknown	53	Unknown	9	Unknown	Unknown	Unknown	N/A	N/A	ALS-Ox	ALS-Ox-Cord	ALS-OxCtx-OxCord
NEUNW244GF0	Female	ALS	Classical/Typical ALS	Limb	57	61	48	3.5	Respiratory Failure	Unknown	Unknown	No	No	ALS-Ox	ALS-Inflam-Cord	ALS-OxCtx-InflamCord
NEUNY116EZW	Female	ALS	Classical/Typical ALS, Alzheimers Disease (AD)	Bulbar	64	68	48	13	Acute respiratory failure, end-stage ALS and aspiration pneumonia	Unknown	Dementia, Hyperlipidemia	Yes	No	ALS-Ox	ALS-Inflam-Cord	ALS-OxCtx-InflamCord
NEUPG876HJT	Male	ALS	Classical/Typical ALS, Alzheimers Disease (AD)	Limb - Upper Limb, Left Hand/Fingers	77	80	36	9	Unknown	Unknown	Acoustic Neuroma, Craniotomy Excision of Acoustic Neuroma	No	No	ALS-Ox	ALS-Inflam-Cord	ALS-OxCtx-InflamCord
NEUPK732LNT	Female	ALS	Classical/Typical ALS	Limb - Lower Limb	72	76	48	3.5	Pneumonia	Unknown	hypertension, hypothyroidism	No	No	ALS-Ox	ALS-Ox-Cord	ALS-OxCtx-OxCord
NEUPM864FBE	Male	ALS	Classical/Typical ALS	Bulbar - Speech; Limb - Upper Limb, Right Hand/Fingers	65	67	30	5.25	Unknown	Unknown	BIPOLAR	No	No	ALS-Ox	ALS-Inflam-Cord	ALS-OxCtx-InflamCord
NEUPU334DL1	Female	ALS	Classical/Typical ALS	Bulbar - Speech	65	66	12	12	Unknown	Unknown	Unknown	Yes	No	ALS-Glia	ALS-Inflam-Cord	ALS-GliaCtx-InflamCord
NEURK749WFB	Female	ALS	Classical/Typical ALS	Limb - Upper Limb, Right Hand/Fingers	58	65	84	2	hypoxic-ischemic encephalopathy (acute, moderate)	Clinically Definite ALS	DVT, Hand Surgery, Knee Surgery, Sarcoidosis	Yes	No	ALS-TE	ALS-Inflam-Cord	ALS-TECtx-InflamCord
NEURN516YR8	Female	ALS	Classical/Typical ALS	Limb - Lower Limb, Left Ankle/Foot/Toes	57	58	12	6.8	ALS	Unknown	Melanoma on R foot, re-entry tachycardia	Yes	No	ALS-Ox	ALS-Inflam-Cord	ALS-OxCtx-InflamCord
NEURW761XNG	Female	ALS	Classical/Typical ALS, Alzheimers Disease (AD), Argyrophilic Grain Disease (AGD) Stage II, Cerebral Amyloid Angiopathy (CAA)	Unknown	67	69	24	6	Unknown	Unknown	Unknown	No	No	ALS-Ox	ALS-Inflam-Cord	ALS-OxCtx-InflamCord
NEURX991BWB	Female	ALS	Classical/Typical ALS	Axial - Trunk, Respiratory; Bulbar - Speech and Swallowing	57	59	24	10	Complication of ALS	Unknown	Hypercholesterolemia, Hypertension, Status Post Two Foot Surgeries, Status Post Cholecystectomy, Status Post Lumbar Fusion, Status Post Two C-Sections (1981 And 1985)	N/A	N/A	Discordant	ALS-Ox-Cord	DiscordantCtx-OxCord
NEURY396DC4	Female	ALS	Primary Lateral Sclerosis (PLS)	Limb - Lower Limb, Right	47	58	132	12	disease progression	Unknown	Allergic to hair dye, GERD, Hysterectomy, Lupus	No	No	ALS-TE	ALS-Ox-Cord	ALS-TECtx-OxCord
NEURY468PVP	Male	ALS	Classical/Typical ALS	Limb - Lower Limb	31	53	264	25	Unknown	Unknown	Constipation, Hypertension	No	No	ALS-Ox	ALS-Inflam-Cord	ALS-OxCtx-InflamCord
NEUTB398FC9	Male	ALS	Classical/Typical ALS	Unknown	81	83	24	21	Unknown	Unknown	Unknown	No	No	ALS-Ox	ALS-Inflam-Cord	ALS-OxCtx-InflamCord
NEUTC651YRK	Male	ALS	Classical/Typical ALS	Limb - Upper Limb, Right Hand/Fingers	76	78	24	5.9	Unknown	Unknown	BPH, ERECTILE DYSFUNCTION, HYPERLIPIDEMIA, PEPTIC ULCER DISEASE, TYPE 2 DIABETES	No	No	Discordant	ALS-Inflam-Cord	DiscordantCtx-InflamCord
NEUTD254HL0	Male	ALS	Classical/Typical ALS	Limb - Upper Limb, Left Hand/fingers	44	48	48	8.25	Unknown	Clinically Probable ALS	Hypertension	N/A	N/A	ALS-Glia	ALS-Inflam-Cord	ALS-GliaCtx-InflamCord
NEUTL588HAA	Female	ALS	Classical/Typical ALS, Argyrophilic Grain Disease (AGD) Stage II-III, Cerebrovascular Disease (Not Contributing to Dementia)	Unknown	59	61	24	5	Unknown	Unknown	Unknown	No	No	ALS-Ox	ALS-Inflam-Cord	ALS-OxCtx-InflamCord
NEUTP019MY9	Female	ALS	Classical/Typical ALS	Unknown	60	61	12	5.5	Unknown	Unknown	Unknown	Yes	No	ALS-Glia	ALS-Inflam-Cord	ALS-GliaCtx-InflamCord
NEUTR110WRK	Female	ALS	Classical/Typical ALS, Alzheimers Disease (AD), Acute Hypoxic-Ischemic Changes, Hippocampus	Limb - Lower Limb, Left Ankle/Foot/Toes	74	76	24	19	ALS	Unknown	Breast Cancer	N/A	N/A	ALS-TE	ALS-Ox-Cord	ALS-TECtx-OxCord
NEUTZ242FYW	Male	ALS	Classical/Typical ALS	Limb - Upper Limb, Left Arm, Lower Limb, Left Leg	68	69	9	2.5	Unknown	Unknown	Leukemia	No	No	ALS-Ox	ALS-Ox-Cord	ALS-OxCtx-OxCord
NEUUE532LFF	Male	ALS	Classical/Typical ALS	Limb - Lower Limb, Bilateral Leg	70	74	48	1	ALS	Unknown	Hypertension	N/A	N/A	ALS-Ox	ALS-Inflam-Cord	ALS-OxCtx-InflamCord
NEUUF289NRL	Male	ALS	Classical/Typical ALS	Axial - Trunk, Respiratory; Limb - Lower Limb, Left Leg	68	72	48	4.5	ALS -End stage Disease	Unknown	Diverticulitis, Diabetes, Hypertension	No	No	ALS-Ox	ALS-Inflam-Cord	ALS-OxCtx-InflamCord
NEUVB305VU7	Male	ALS	Classical/Typical ALS, Alzheimers Disease (AD), Chronic Traumatic Encephalopathy (CTE)	Limb - Upper Limb, Bilateral	75	78	28	21	Pneumonia	Unknown	Broken Jaw In Motor Vehicle Accident, Cervical Vertebrae Fusion, Degenerative 30% Rotator Cuff Tear, Hit Telephone Pole In Motor Vehicle Accident	N/A	N/A	ALS-TE	ALS-Inflam-Cord	ALS-TECtx-InflamCord
NEUWC334RTZ	Male	ALS	Classical/Typical ALS, Chronic Traumatic Encephalopathy (CTE)	Limb - Upper Limb, Bilateral Hand/Fingers	51	59	96	61	Complications of ALS	Unknown	Anxiety, Depression	No	No	ALS-Ox	ALS-Inflam-Cord	ALS-OxCtx-InflamCord
NEUWG326WUJ	Male	ALS	Classical/Typical ALS	Limb - Upper Limb, Left Hand/Fingers	66	67	12	3	Patient used the CA right to die act.	Unknown	Coronary Artery Disease , Depression , Hypertension , Sleep Apnea	No	No	ALS-Ox	ALS-Inflam-Cord	ALS-OxCtx-InflamCord
NEUWG523WRV	Male	ALS	Classical/Typical ALS	Limb - Upper Limb, Bilateral Arm, Lower Limb, Bilateral Leg	36	38	28	20	Respiratory Failure	Unknown	Left Hand Surgery X10 S/P Table Saw Injury	N/A	N/A	ALS-TE	ALS-Inflam-Cord	ALS-TECtx-InflamCord
NEUWK953TJN	Female	ALS	Classical/Typical ALS	Bulbar - Speech	67	73	77	9.3	Unknown	Clinically Definite ALS	Femur fracture; Hypertension	N/A	N/A	ALS-Ox	ALS-Inflam-Cord	ALS-OxCtx-InflamCord
NEUWP285RM6	Female	ALS	Classical/Typical ALS, Alzheimers Disease (AD)	Limb - Upper Limb, Left Hand/Fingers	57	60	36	4	Respiratory Failure	Unknown	Hypertension, Thyroid Disorder	No	No	ALS-Ox	ALS-Inflam-Cord	ALS-OxCtx-InflamCord
NEUWX086DGZ	Female	ALS	Classical/Typical ALS	Bulbar - Speech and Swallowing	67	70	30	4	ALS	Unknown	Cervical Strain, Depression, GastroEsophageal Reflux Disease, PEG, Sialorrhea	N/A	N/A	ALS-Ox	ALS-Inflam-Cord	ALS-OxCtx-InflamCord
NEUWZ373ZHA	Female	ALS	Classical/Typical ALS	Limb - Upper Limb, Left Hand/Fingers	65	69	48	7.5	Respiratory Failure	Unknown	Pneumonia, Sialorrhea, Tonsillectomy, Total Hysterectomy Oophorectomy	No	No	ALS-Ox	ALS-Inflam-Cord	ALS-OxCtx-InflamCord
NEUXN530DK8	Male	ALS	Classical/Typical ALS	Bulbar - Speech	49	53	48	28	Unknown	Unknown	head injury	No	No	ALS-Ox	ALS-Inflam-Cord	ALS-OxCtx-InflamCord
NEUXT258BD4	Female	ALS	Classical/Typical ALS	Limb - Lower Limb, Right Leg	65	65	6	7.1	ALS	Unknown	Unknown	Yes	No	ALS-Ox	ALS-Inflam-Cord	ALS-OxCtx-InflamCord
NEUXT979EZV	Male	ALS	Classical/Typical ALS, Dementia with Lewy Bodies (DLB)	Limb - Lower Limb, Leg	70	74	48	12	ALS	Unknown	Anemia, Frontotemporal Dementia, Hypertension	N/A	N/A	ALS-Ox	ALS-Ox-Cord	ALS-OxCtx-OxCord
NEUXY076JMB	Female	ALS	Classical/Typical ALS	Bulbar - Speech	70	72	28	7	Complications from ALS	Unknown	Hyperlipidemia, Hypertension	N/A	N/A	ALS-Glia	ALS-Ox-Cord	ALS-GliaCtx-OxCord
NEUXZ213MVF	Male	ALS	Classical/Typical ALS	Bulbar - Speech	50	54	48	6.25	Unknown	Unknown	CAVERNOUS HEMANGIOMA	No	No	ALS-Ox	ALS-Inflam-Cord	ALS-OxCtx-InflamCord
NEUYB686REL	Male	ALS	Classical/Typical ALS	Axial - Trunk, Respiratory; Limb - Lower Limb, Leg	73	74	9	10	ALS	Unknown	Depression	N/A	N/A	ALS-TE	ALS-Inflam-Cord	ALS-TECtx-InflamCord
NEUYJ579GT6	Female	ALS	Classical/Typical ALS	Bulbar - Speech	76	79	36	15.5	Cachexia and generalized muscle wasting secondary to bulbar ALS	Unknown	Arthritis, Barretts Esophagus, Cervicogenic Headache, Degenerative Disc Disease, Cervical, GastroEsophageal Reflux, Hypercholesterolemia, Hypothyroidism, Lumbar Radiculopathy, Cerebrovascular Disease (not contributing to dementia), Rathkes cleft cyst in the pars intermedia of the pituitary	No	No	ALS-TE	ALS-Inflam-Cord	ALS-TECtx-InflamCord
NEUYW563PXU	Male	ALS	Classical/Typical ALS	Limb - Lower Limb, Bilateral Leg, Ankle/Foot/Toes	61	63	24	6.5	Unknown	Unknown	Actinic Keratosis, Actinic Keratoses, Basal Cell Carcinoma of Neck, Benign Prostatic Hypertrophy, Carcinoma of Skin of Truck, Carcinoma of Skin of Upper Limb Including Shoulder	N/A	N/A	ALS-Ox	ALS-Inflam-Cord	ALS-OxCtx-InflamCord
NEUYX020CB0	Male	ALS	Classical/Typical ALS, Alzheimers Disease (AD)	Limb - Upper Limb, Left Hand/Fingers	64	67	36	7.5	Unknown	Unknown	Unknown	No	No	ALS-Glia	ALS-Inflam-Cord	ALS-GliaCtx-InflamCord
NEUYY221HZA	Male	ALS	Classical/Typical ALS	Limb - Lower Limb, Bilateral Leg	59	65	72	5.6	ALS	Unknown	Basal Cell Carcinoma, PBH, OSA, Thyroid Disease	N/A	N/A	ALS-Ox	ALS-Inflam-Cord	ALS-OxCtx-InflamCord
NEUZB953VCD	Female	ALS	Classical/Typical ALS	Limb - Lower Limb, Right Ankle/Foot/Toes	67	68	15	14	Respiratory Failure	Unknown	Arthritis, Dry Eyes, Hypertension, Migraine, S/P L4-L5-S1 Fusion	No	No	ALS-TE	ALS-Inflam-Cord	ALS-TECtx-InflamCord
NEUZK186ZK4	Female	ALS	Classical/Typical ALS	Limb - Lower Limb, Left Leg	50	54	36	11	Respiratory Failure	Unknown	Hypoventilation, Idiopathic	N/A	N/A	ALS-TE	ALS-Inflam-Cord	ALS-TECtx-InflamCord
NEUZU200WEQ	Male	ALS	Classical/Typical ALS	Bulbar	55	62	84	3	ALS	Unknown	Dysphagia, Hyperlipidemia, Tinnitus	N/A	N/A	ALS-Ox	ALS-Inflam-Cord	ALS-OxCtx-InflamCord
NEUZX073BDK	Female	ALS	Classical/Typical ALS	Limb - Lower Limb, Left Leg	59	68	108	6	Unknown	Unknown	Hypothyroidism, Scoliosis	No	No	ALS-Ox	ALS-Inflam-Cord	ALS-OxCtx-InflamCord
PF-UCL-10	Male	ALS	Progressive Bulbar Palsy	Unknown	80	84	48	56	MND	Unknown	Unknown	No	No	ALS-Glia	ALS-Inflam-Cord	ALS-GliaCtx-InflamCord
PF-UCL-16	Female	ALS	Classical/Typical ALS	Limb - Lower Limb	Unknown	79	60	14	MND	Unknown	Unknown	No	No	ALS-TE	ALS-Ox-Cord	ALS-TECtx-OxCord
PF-UCL-18	Female	ALS	Classical/Typical ALS	Bulbar	Unknown	82	12	38	MND	Unknown	Cognition evaluated by abbreviated mental test score was normal	No	No	ALS-TE	ALS-Ox-Cord	ALS-TECtx-OxCord
PF-UCL-2	Female	ALS	Classical/Typical ALS	Bulbar	81	82	6	19	MND	Unknown	Unknown	No	No	ALS-TE	ALS-Inflam-Cord	ALS-TECtx-InflamCord
PF-UCL-24	Female	ALS	Classical/Typical ALS, Alzheimers Disease (AD)	Bulbar	Unknown	73	43	7	MND	Unknown	Unknown	No	No	ALS-TE	ALS-Inflam-Cord	ALS-TECtx-InflamCord
PF-UCL-26	Male	ALS	Classical/Typical ALS	Limb - Upper Limb	Unknown	59	48	38	Lower respiratory tract infection due to MND	Unknown	Unknown	No	No	ALS-TE	ALS-Ox-Cord	ALS-TECtx-OxCord
PF-UCL-30	Female	ALS	Classical/Typical ALS	Limb - Lower Limb	Unknown	66	36	15	MND	Unknown	Unknown	No	Yes	ALS-TE	ALS-Inflam-Cord	ALS-TECtx-InflamCord
PF-UCL-34	Male	ALS	Classical/Typical ALS, Alzheimers Disease (AD)	Limb - Lower Limb	Unknown	76	30	45	MND	Unknown	Unknown	No	No	ALS-TE	ALS-Ox-Cord	ALS-TECtx-OxCord
PF-UCL-44	Female	ALS	Classical/Typical ALS	Bulbar	Unknown	70	29	26	MND	Unknown	Unknown	No	No	ALS-TE	ALS-Ox-Cord	ALS-TECtx-OxCord
PF-UCL-46	Male	ALS	Classical/Typical ALS	Limb - Upper Limb	65	70	60	58	Helium inhalation No bulbar involvement	Unknown	Unknown	No	No	ALS-Ox	ALS-Ox-Cord	ALS-OxCtx-OxCord
PF-UCL-48	Male	ALS	Classical/Typical ALS	Bulbar	Unknown	58	16	49	MND	Unknown	Mild cognitive changes, ie emotional lability, short-term memory impairment and a sweet tooth	No	No	ALS-TE	ALS-Ox-Cord	ALS-TECtx-OxCord
PF-UCL-50	Male	ALS	Classical/Typical ALS	Bulbar	Unknown	62	42	26	MND	Unknown	Unknown	No	No	ALS-TE	ALS-Ox-Cord	ALS-TECtx-OxCord
PF-UCL-54	Female	ALS	Classical/Typical ALS	Bulbar	Unknown	63	60	69	MND	Unknown	Unknown	Yes	No	ALS-TE	ALS-Ox-Cord	ALS-TECtx-OxCord
PF-UCL-6	Female	ALS	Classical/Typical ALS	Limb - Lower Limb	77	80	36	12	MND	Unknown	Unknown	No	No	ALS-TE	ALS-Ox-Cord	ALS-TECtx-OxCord
PF-UCL-60	Female	ALS	Classical/Typical ALS	Limb - Upper Limb	Unknown	63	60	24	MND	Unknown	Unknown	No	No	ALS-TE	ALS-Ox-Cord	ALS-TECtx-OxCord
PF-UCL-8	Male	ALS	Classical/Typical ALS	Axial - Trunk, Respiratory	68	69	12	19	MND & stage 2 respiratory failure	Unknown	Unknown	No	No	ALS-TE	ALS-Ox-Cord	ALS-TECtx-OxCord
NEUAL503EPH	Male	ALS+FTD	Classical/Typical ALS, Frontotemporal Dementia (FTD)	Axial - Trunk, Respiratory	71	72	12	3	Unknown	Unknown	Carotid Endarterectomy, Diverticulosis, Inguinal, Hernia, TIA	No	No	ALS-Ox	ALS-Ox-Cord	ALS-OxCtx-OxCord
NEUKM699KKH	Female	ALS+FTD	Classical/Typical ALS, Frontotemporal Dementia (FTD)	Bulbar	67	69	18	5	ALS	Unknown	Breast Cancer, Possible concurrent FTD	N/A	N/A	ALS-Ox	ALS-Ox-Cord	ALS-OxCtx-OxCord
NEUKN179PH8	Female	ALS+FTD	Classical/Typical ALS, Alzheimers Disease (AD), Frontotemporal Dementia (FTD)	Limb	60	62	24	3.5	Unknown	Unknown	Hypertension, Hysterectomy	Yes	No	ALS-Ox	ALS-Inflam-Cord	ALS-OxCtx-InflamCord
NEUKT470MVZ	Female	ALS+FTD	Classical/Typical ALS, Frontotemporal Dementia (FTD), Metastatic Carcinoma, Superior Parietal Lobe, Left	Bulbar - Speech	67	68	12	15.5	Unknown	Unknown	FTLD-MND/MNI, Amyotrophic Lateral Sclerosis, Metastatic carcinoma, superior parietal lobe, left	N/A	N/A	ALS-Glia	ALS-Inflam-Cord	ALS-GliaCtx-InflamCord
NEUNL548ZBN	Male	ALS+FTD	Classical/Typical ALS, Frontotemporal Dementia (FTD)	Limb - Upper Limb, Left Hand/Fingers	59	60	8	12	Pneumonia (Klebsiella)	Unknown	Memory loss w/ personality change (suspected FTD), mitral valve replacement, Subdural hematoma	Yes	No	ALS-Ox	ALS-Inflam-Cord	ALS-OxCtx-InflamCord
NEUUY552RBK	Female	ALS+FTD	Classical/Typical ALS, Frontotemporal Dementia (FTD)	Limb - Lower Limb, Ankle/Foot/Toes	58	61	29	22.5	Complications from ALS.	Unknown	BiPolar, Urinary Incontinence	Yes	No	ALS-Ox	ALS-Inflam-Cord	ALS-OxCtx-InflamCord
NEUWX051HMF	Male	ALS+FTD	Classical/Typical ALS, Frontotemporal Dementia (FTD)	Axial - Trunk, Respiratory; Bulbar - Swallowing	45	55	120	18	Symptoms associated with ALS.	Unknown	Arthritis, Bipolar Type 1, Gluten Intolerance, IBS, Psoriasis, Thyroid Disease	No	No	ALS-Ox	ALS-Ox-Cord	ALS-OxCtx-OxCord
NEUXD265LJ8	Male	ALS+FTD	Classical/Typical ALS, Frontotemporal Dementia (FTD), Alzheimers Disease (AD)	Limb - Upper Limb, Left Hand/Fingers	67	72	60	6	Respiratory Failure r/t ALS	Clinically Possible ALS	Anxiety, Chronic Hematoma in Skull, Fuchs Dystrophy, Cerebrovascular Disease (not contributing to dementia)	No	No	ALS-Ox	ALS-Inflam-Cord	ALS-OxCtx-InflamCord
NEUXD817GGZ	Male	ALS+FTD	Classical/Typical ALS, Frontotemporal Dementia (FTD)	Limb - Lower Limb, Left Ankle/Foot/Toes	68	70	24	19	Unknown	Unknown	Unknown	Yes	No	ALS-Glia	ALS-Inflam-Cord	ALS-GliaCtx-InflamCord
NEUXR145UBL	Male	ALS+FTD	Classical/Typical ALS, Frontotemporal Dementia (FTD)	Bulbar - Speech and Swallowing	66	66	Unknown	Unknown	Unknown	Unknown	FTD, Aphonia, Dysphagia, Obstructive Sleep Apnea, Enlarged Prostate, HLD, Oropharyngeal dysphagia	No	No	ALS-Ox	ALS-Ox-Cord	ALS-OxCtx-OxCord
NEUYT145HVC	Male	ALS+FTD	Classical/Typical ALS, Frontotemporal Dementia (FTD)	Limb - Upper Limb, Right Hand/Fingers	32	40	96	6	Unknown	Unknown	Heart Surgery Valve	No	No	ALS-Glia	ALS-Inflam-Cord	ALS-GliaCtx-InflamCord
NEUYV496XLP	Male	ALS+FTD	Classical/Typical ALS, Frontotemporal Dementia (FTD)	Bulbar - Speech	70	71	21	6	ALS	Unknown	Anxiety Attacks, Bilateral Hip Replacements, Frontotemporal Dementia, Lumbar Stenosis, Right Forearm Melanoma in Situ, Transverse Myelitis	N/A	N/A	ALS-Ox	ALS-Inflam-Cord	ALS-OxCtx-InflamCord
NEUZK363UAQ	Female	ALS+FTD	Classical/Typical ALS, Frontotemporal Dementia (FTD)	Bulbar - Speech	72	73	12	13.9	Unknown	Unknown	hay fever, lyme disease	Yes	No	ALS-Ox	ALS-Inflam-Cord	ALS-OxCtx-InflamCord
NEUZX847VWV-NEUWR459TCY	Male	ALS+FTD	Classical/Typical ALS, Frontotemporal Dementia (FTD)	Axial - Neck	55	57	24	21.5	Unknown	Clinically Probable ALS	ICU psychosis post prostatectomy, Obstructive sleep apnea, Prostate cancer, Prostatectomy, Umbilical hernia repair	N/A	N/A	ALS-Ox	ALS-Inflam-Cord	ALS-OxCtx-InflamCord
PF-UCL-14	Female	ALS+FTD	Classical/Typical ALS, Frontotemporal Dementia (FTD)	Bulbar	Unknown	77	24	34	Bronchopneumonia; MND	Unknown	Mild memory problems consistent with frontotemporal dementia.	No	No	ALS-TE	ALS-Inflam-Cord	ALS-TECtx-InflamCord
PF-UCL-20	Male	ALS+FTD	Classical/Typical ALS, Frontotemporal Dementia (FTD)	Bulbar	Unknown	76	30	27	MND	Unknown	Progressive cognitive impairment with predominantly frontal-temporal lobe involvement	Yes	No	ALS-TE	ALS-Inflam-Cord	ALS-TECtx-InflamCord
MSSM-JC-53	Female	CTL		Not Applicable	Not Applicable	60	Not Applicable	Unknown	Unknown	Not Applicable	Liver failure, Metabolic encephalopathy, Mild cerebrovascular disease with arteriolosclerosis, rare micro infarcts.	No	No	Not applicable	Not applicable	Not applicable
NEUDA151YMK	Female	CTL		Not Applicable	Not Applicable	37	Not Applicable	14	Sepsis from possible bowel perforation	Not Applicable	Crohns Disease, Diabetes mellitus, HTN, SLE/Lupus, TTP	No	No	Not applicable	Not applicable	Not applicable
NEUEP010ZFE	Male	CTL		Not Applicable	Not Applicable	51	Not Applicable	23	Respiratory failure, Pulmonary thrombi	Not Applicable	Diabetes Mellitus, Hypertension, Kidney failure, Stroke	No	No	Not applicable	Not applicable	Not applicable
NEUGV102NYT	Female	CTL		Not Applicable	Not Applicable	63	Not Applicable	27	Cardiac Arrest	Not Applicable	Adult Polycystic Kidney Disease, Coronary Artery Disease, Diabetes Mellitus Type 2, Failed Renal Transplant, Hypertension, Myocardial Infarction, Recurrent DVT	No	No	Not applicable	Not applicable	Not applicable
NEUHA141EEC	Male	CTL		Not Applicable	Not Applicable	72	Not Applicable	14	Endocarditis, Hypoxic Respiratory Failure	Not Applicable	Aortic Valve Replacement, CHF, Gout, HTN, Pacemaker	No	No	Not applicable	Not applicable	Not applicable
NEUHC282LVJ	Female	CTL		Not Applicable	Not Applicable	90 or Older	Not Applicable	10	Respiratory Failure	Not Applicable	Congestive Heart Failure, Coronary Artery Disease, Respiratory Failure	N/A	N/A	Not applicable	Not applicable	Not applicable
NEUHD481VCL	Female	CTL		Not Applicable	Not Applicable	54	Not Applicable	7	Sudden Cardiac Death	Not Applicable	Hypothyroidism	N/A	N/A	Not applicable	Not applicable	Not applicable
NEUML172BXK	Female	CTL		Not Applicable	Not Applicable	70	Not Applicable	32	Non-Small Cell lung cancer	Not Applicable	Esophageal Strictures, S/P Dilation X7 And Stenting, Extensive Mediastinal Fibrosis, Mediastinal Abscess, Non-Small Cell Lung Cancer (Squamous Cell, T4N2M0) S/P Chemo And Radiation, On Tarceva, Pleural Effusion, Pneumonia	N/A	N/A	Not applicable	Not applicable	Not applicable
NEUTC015WBG	Male	CTL		Not Applicable	Not Applicable	56	Not Applicable	2.37	Intracerebral Hemorrhage	Not Applicable	Arteriovenous Malformation, Intracranial Bleeding, Intracerebral Hemorrhage, Liver Cirrhosis	N/A	N/A	Not applicable	Not applicable	Not applicable
NEUWD570BTK	Male	CTL	Cerebrovascular Disease (Not Contributing to Dementia)	Not Applicable	Not Applicable	68	Not Applicable	10	Cardiac failure	Not Applicable	Bilateral foot amputation, Cardiac Failure, Chronic cellulitis, Coronary Artery disease, Diabetes Mellitus, End-stage Renal disease, Myocardial infarction	No	No	Not applicable	Not applicable	Not applicable
NEUWT414AYT	Male	CTL		Not Applicable	Not Applicable	52	Not Applicable	14	Pancreatic Cancer	Not Applicable	Anxiety, Erectile Dysfunction, Pancreatic Cancer	No	No	Not applicable	Not applicable	Not applicable
NEUXW599BNC	Female	CTL		Not Applicable	Not Applicable	74	Not Applicable	3	Respiratory failure secondary to bilateral pneumonia	Not Applicable	Anxiety, Asthma, Atrial Fibrillation, Basilar Migraine, Common Migraine, Complicated Migraine, Depression, Gait Disturbance, Long Term Use of Medications, Lumbar Surgery, Orthostatic Hypotension, TIA	No	No	Not applicable	Not applicable	Not applicable
PF-UCL-1	Male	CTL		Not Applicable	Not Applicable	89	Not Applicable	25	Urinary sepsis	Not Applicable	Unknown	No	No	Not applicable	Not applicable	Not applicable
PF-UCL-15	Male	CTL		Not Applicable	Not Applicable	79	Not Applicable	24	Metastatic intestinal cancer	Not Applicable	Unknown	No	No	Not applicable	Not applicable	Not applicable
PF-UCL-21	Male	CTL		Not Applicable	Not Applicable	71	Not Applicable	25	Burst aortic aneurysm	Not Applicable	Unknown	N/A	N/A	Not applicable	Not applicable	Not applicable
PF-UCL-45	Female	CTL		Not Applicable	Not Applicable	75	Not Applicable	7	Cardiac arrest	Not Applicable	Unknown	No	No	Not applicable	Not applicable	Not applicable
PF-UCL-47	Male	CTL		Not Applicable	Not Applicable	45	Not Applicable	15	Myocardial infarction	Not Applicable	Unknown	No	No	Not applicable	Not applicable	Not applicable
PF-UCL-49	Female	CTL		Not Applicable	Not Applicable	66	Not Applicable	60	Acute ventricular failure & cardiomyopathy	Not Applicable	Unknown	No	No	Not applicable	Not applicable	Not applicable
PF-UCL-5	Male	CTL		Not Applicable	Not Applicable	81	Not Applicable	13	Prostate carcinoma; COPD	Not Applicable	COPD	No	No	Not applicable	Not applicable	Not applicable
PF-UCL-57	Male	CTL		Not Applicable	Not Applicable	54	Not Applicable	61	Ischaemic heart disease & cardiac arrest	Not Applicable	Unknown	No	No	Not applicable	Not applicable	Not applicable
PF-UCL-61	Female	CTL		Not Applicable	Not Applicable	52	Not Applicable	47	Heart Disease, Angina	Not Applicable	Heart Disease, Angina	N/A	N/A	Not applicable	Not applicable	Not applicable
PF-UCL-9	Female	CTL		Not Applicable	Not Applicable	90 or Older	Not Applicable	26	Chest infection	Not Applicable	Unknown	No	No	Not applicable	Not applicable	Not applicable
GWF14-01	Female	FTD	Frontotemporal Dementia (FTD)	Not Applicable	Not Applicable	72	Not Applicable	Unknown	Unknown	Not Applicable	Unknown	Yes	No	ALS-Glia	ALS-Ox-Cord	ALS-GliaCtx-OxCord
MSSM-JC-23	Female	NEURCTL	Alzheimers Disease (AD)	Not Applicable	Not Applicable	66	Not Applicable	Unknown	Unknown	Not Applicable	Mild Cerebral amyloid angiopathy (CAA), Moderate arteriolosclerosis	No	No	Not applicable	Not applicable	Not applicable
MSSM-JC-31	Female	NEURCTL	Alzheimers Disease (AD)	Not Applicable	Not Applicable	90 or Older	Not Applicable	Unknown	Unknown	Not Applicable	Heart failure, Alzheimers disease neuropathologic changes (A3, B3, C3), Cerebrovascular disease with severe cerebral amyloid angiopathy, mild atherosclerosis, moderate arteriolosclerosis, and diffuse acute hypoxic-ischemic injury	No	No	Not applicable	Not applicable	Not applicable
MSSM-JC-36	Male	NEURCTL	Parkinsons Disease (PD), Diffuse Cortical Lewy Body Disease with Parkinsonism, Alzheimers Disease (AD)	Not Applicable	Not Applicable	76	Not Applicable	Unknown	Unknown	Not Applicable	Lewy body pathology throughout brainstem, limbic system, and neocortex. Alzheimer type changes (A3B3C2) with amyloid burden (Thal phase 4), Neurofibrillary tangles (Braak V/VI), Neuritic plaques (CERAD moderate), Cerebrovascular disease with severe arteriosclerosis and lipohyalinosis and no infarcts, Alzheimer type II astrocytes in keeping with hepatic encephalopathy, small cerebellar white matte…	No	No	Not applicable	Not applicable	Not applicable
MSSM-JC-52	Male	NEURCTL	Parkinsons Disease (PD) with Diffuse Lewy Bodies, Primary Age-Related tauopathy (PART)	Not Applicable	Not Applicable	71	Not Applicable	Unknown	Unknown	Not Applicable	Parkinsons disease with diffuse Lewy bodies, severe, with Lewy body pathology throughout brainstem, limbic system, and neocortex (McKeith criteria 10/10), Primary age-related tauopathy (PART) with Neurofibrillary tangles in the hippocampal formation, Braak stage III/VI	No	No	Not applicable	Not applicable	Not applicable
MSSM-JC-54	Female	NEURCTL	Alzheimers Disease (AD)	Not Applicable	Not Applicable	82	Not Applicable	Unknown	Unknown	Not Applicable	Cerebral amyloid angiopathy (CAA), Alzheimer type changes A2B2C2 with amyloid burden Thal phase 3, Neurofibrillary tangles Braak stage V/VI, Neuritic plaques CERAD moderate to frequent; Cerebrovascular disease with moderate cerebral amyloid angiopathy (CAA), moderate hypoxic-ischemic injury, severe arteriolosclerosis; Multiple subacute and chronic micro-infarcts in basal ganglia, brainstem, and c…	No	No	Not applicable	Not applicable	Not applicable
NEUEE593VY7	Male	NEURCTL	Multiple System Atrophy (MSA)	Not Applicable	Not Applicable	45	Not Applicable	4.5	Unknown	Not Applicable	Unknown	No	No	Not applicable	Not applicable	Not applicable
NEUMV641VYK	Male	NEURCTL	Alzheimers Disease (AD)	Not Applicable	Not Applicable	71	Not Applicable	3.5	Unknown	Unknown	Alzheimers Disease	No	No	Not applicable	Not applicable	Not applicable
NEUNE940RZC	Male	NEURCTL	Alzheimers Disease (AD)	Not Applicable	Not Applicable	81	Not Applicable	20	Unknown	Not Applicable	Alzheimers Disease	No	No	Not applicable	Not applicable	Not applicable
NEURD711XCL	Female	NEURCTL		Not Applicable	Not Applicable	90 or Older	Not Applicable	10	Respiratory Failure	Not Applicable	Athero-Arteriosclerosis	N/A	N/A	Not applicable	Not applicable	Not applicable
NEUTZ062XC5	Male	NEURCTL	Spinal Bulbar Muscular Atrophy (SBMA)	Not Applicable	Not Applicable	62	Not Applicable	29	Aspiration Pneumonia	Not Applicable	GRD, Hypertension, Kennedys Disease, Long Standing Joint Pain In Knees And Elbows	N/A	N/A	Not applicable	Not applicable	Not applicable
NEUEG442LDR	Male	Unknown		Not Applicable	Not Applicable	22	Not Applicable	6	I. Metastatic Synovial sarcoma (poorly differentiated) II. Acute pneumonia involving the entire left lung.	Not Applicable	Monophasic synovial sarcoma SS18+	N/A	N/A	Not applicable	Not applicable	Not applicable
