## Supplemental Tables 1-10 for "ALS molecular subtypes are a combination of cellular, genetic, and pathological features learned by deep multiomics classifiers": TableS7.xlsx

### Sheet: TableS7A
Sample	DANCer subtype	scDANCer subtype	Consistent
HRA.00013	ALS-Ox	ALS-Ox	Y		Consistency	0.917942
HRA.00014.2	ALS-Ox	ALS-Ox	Y
HRA.00015	ALS-Ox	ALS-Ox	Y
HRA.00016	ALS-TE	ALS-Ox	N
HRA.00017	ALS-Ox	ALS-Ox	Y
HRA.00018	ALS-Ox	ALS-Ox	Y
HRA.00019	ALS-Ox	ALS-Ox	Y
HRA.00020.2	ALS-Ox	ALS-Ox	Y
HRA.00021	ALS-Ox	ALS-Ox	Y
HRA.00022	ALS-Ox	ALS-Ox	Y
HRA.00023	ALS-TE	ALS-TE	Y
HRA.00025	ALS-Ox	ALS-Ox	Y
HRA.00026	ALS-Ox	ALS-Ox	Y
HRA.00055	ALS-Ox	ALS-Ox	Y
HRA.00056	ALS-Ox	ALS-Ox	Y
HRA.00057	ALS-Ox	ALS-Ox	Y
HRA.00058	ALS-TE	ALS-TE	Y
HRA.00059	ALS-Ox	ALS-Ox	Y
HRA.00060	ALS-Ox	ALS-Ox	Y
HRA.00061	ALS-Ox	ALS-Ox	Y
HRA.00062	ALS-Ox	ALS-Ox	Y
HRA.00063	ALS-TE	ALS-Ox	N
HRA.00064	ALS-Ox	ALS-Ox	Y
HRA.00068	ALS-Ox	ALS-Ox	Y
HRA.00083	ALS-Ox	ALS-Ox	Y
HRA.00084.2	ALS-Glia	ALS-Glia	Y
HRA.00086	ALS-Glia	ALS-Glia	Y
HRA.00088	ALS-Ox	ALS-Ox	Y
HRA.00089.2	ALS-Glia	ALS-Glia	Y
HRA.00091	ALS-Ox	ALS-Ox	Y
HRA.00092	ALS-Ox	ALS-Ox	Y
HRA.00096	ALS-Ox	ALS-Ox	Y
HRA.00134	ALS-Ox	ALS-Ox	Y
HRA.00209	ALS-Ox	ALS-Ox	Y
HRA.00210	ALS-Ox	ALS-Ox	Y
HRA.00211	ALS-Ox	ALS-Ox	Y
HRA.00212	ALS-Ox	ALS-Ox	Y
HRA.00213	ALS-Ox	ALS-Ox	Y
HRA.00214	ALS-Ox	ALS-Ox	Y
HRA.00215	ALS-Ox	ALS-Ox	Y
HRA.00216	ALS-Ox	ALS-Ox	Y
HRA.00217	ALS-Glia	ALS-Glia	Y
HRA.00218	ALS-Ox	ALS-Ox	Y
HRA.00219	ALS-Ox	ALS-Ox	Y
HRA.00220	ALS-Ox	ALS-Ox	Y
HRA.00221	ALS-Ox	ALS-Ox	Y
HRA.00223	ALS-Ox	ALS-Ox	Y
HRA.00224	ALS-Glia	ALS-Glia	Y
HRA.00225	ALS-Glia	ALS-Glia	Y
HRA.00226	ALS-Ox	ALS-Ox	Y
HRA.00240	ALS-Ox	ALS-Ox	Y
HRA.00241	ALS-TE	ALS-Ox	N
HRA.00242	ALS-Ox	ALS-Ox	Y
HRA.00243	ALS-Ox	ALS-Ox	Y
HRA.00244	ALS-TE	ALS-TE	Y
HRA.00245	ALS-TE	ALS-TE	Y
HRA.00246	ALS-Ox	ALS-Ox	Y
HRA.00247	ALS-Ox	ALS-Ox	Y
HRA.00248	ALS-Ox	ALS-Ox	Y
HRA.00250	ALS-Ox	ALS-Ox	Y
HRA.00251	ALS-Ox	ALS-Ox	Y
HRA.00252	ALS-Ox	ALS-Ox	Y
HRA.00255	ALS-Ox	ALS-Ox	Y
HRA.00256	ALS-Ox	ALS-Ox	Y
HRA.00285	ALS-Ox	ALS-Ox	Y
HRA.00286	ALS-Ox	ALS-Ox	Y
HRA.00287	ALS-Glia	ALS-Glia	Y
HRA.00288	ALS-Ox	ALS-Ox	Y
HRA.00296	ALS-Glia	ALS-Glia	Y
HRA.00297	ALS-Glia	ALS-Glia	Y
HRA.00300	ALS-Glia	ALS-Glia	Y
HRA.00304	ALS-Ox	ALS-Ox	Y
HRA.00305	ALS-Ox	ALS-Ox	Y
HRA.00308	ALS-Ox	ALS-Ox	Y
HRA.00312	ALS-Ox	ALS-Ox	Y
HRA.00313	ALS-Ox	ALS-Ox	Y
HRA.00316	ALS-Ox	ALS-Ox	Y
HRA.00321	ALS-TE	ALS-TE	Y
HRA.00334	ALS-Glia	ALS-Glia	Y
HRA.00335	ALS-Ox	ALS-Ox	Y
HRA.00338	ALS-Ox	ALS-Ox	Y
HRA.00350	ALS-Ox	ALS-Ox	Y
HRA.00351	ALS-Ox	ALS-Ox	Y
HRA.00354	ALS-Ox	ALS-Ox	Y
HRA.00358	ALS-Ox	ALS-Ox	Y
HRA.00359	ALS-Glia	ALS-Glia	Y
HRA.00362	ALS-Ox	ALS-Ox	Y
HRA.00366	ALS-Glia	ALS-Glia	Y
HRA.00367	ALS-Glia	ALS-Ox	N
HRA.00373	ALS-Ox	ALS-Ox	Y
HRA.00374	ALS-Ox	ALS-Ox	Y
HRA.00377	ALS-Ox	ALS-Ox	Y
HRA.00381	ALS-Glia	ALS-Glia	Y
HRA.00382	ALS-Glia	ALS-Glia	Y
HRA.00385	ALS-Glia	ALS-Glia	Y
HRA.00387	ALS-Glia	ALS-Glia	Y
HRA.00388	ALS-Glia	ALS-Glia	Y
HRA.00393	ALS-Ox	ALS-Ox	Y
HRA.00394	ALS-Ox	ALS-Ox	Y
HRA.00397	ALS-Ox	ALS-Ox	Y
HRA.00399	ALS-Ox	ALS-Ox	Y
HRA.00400	ALS-Ox	ALS-Ox	Y
HRA.00405	ALS-Ox	ALS-Ox	Y
HRA.00406	ALS-Ox	ALS-Ox	Y
HRA.00409	ALS-Ox	ALS-Ox	Y
HRA.00412	ALS-Ox	ALS-Ox	Y
HRA.00415	ALS-Glia	ALS-Glia	Y
HRA.00421	ALS-Ox	ALS-Ox	Y
HRA.00423	ALS-Glia	ALS-Glia	Y
HRA.00424	ALS-Glia	ALS-Glia	Y
HRA.00427	ALS-Ox	ALS-Ox	Y
HRA.00429	ALS-Ox	ALS-Ox	Y
HRA.00430	ALS-Ox	ALS-Ox	Y
HRA.00433	ALS-Ox	ALS-Ox	Y
HRA.00436	ALS-Ox	ALS-Ox	Y
HRA.00460	ALS-TE	ALS-TE	Y
HRA.00461	ALS-Ox	ALS-Ox	Y
HRA.00462	ALS-Ox	ALS-Ox	Y
HRA.00466	ALS-TE	ALS-TE	Y
HRA.00481	ALS-TE	ALS-TE	Y
HRA.00482	ALS-TE	ALS-Ox	N
HRA.00483	ALS-Ox	ALS-Ox	Y
HRA.00487	ALS-TE	ALS-TE	Y
HRA.00488	ALS-Ox	ALS-Ox	Y
HRA.00489	ALS-Ox	ALS-Ox	Y
HRA.00493	ALS-Ox	ALS-Ox	Y
HRA.00496	ALS-Ox	ALS-Ox	Y
HRA.00497	ALS-Ox	ALS-Ox	Y
HRA.00501	ALS-Ox	ALS-Ox	Y
HRA.00502	ALS-Ox	ALS-Ox	Y
HRA.00529	ALS-TE	ALS-Ox	N
HRA.00535	ALS-Ox	ALS-Ox	Y
HRA.00543	ALS-Ox	ALS-Ox	Y
HRA.00546	ALS-Ox	ALS-Ox	Y
HRA.00550	ALS-TE	ALS-TE	Y
HRA.00553	ALS-Ox	ALS-Ox	Y
HRA.00556	ALS-Ox	ALS-Ox	Y
HRA.00557	ALS-Ox	ALS-Ox	Y
HRA.00559	ALS-Glia	ALS-Glia	Y
HRA.00561	ALS-Glia	ALS-Glia	Y
HRA.00562	ALS-Ox	ALS-Ox	Y
HRA.00569	ALS-TE	ALS-TE	Y
HRA.00571	ALS-Ox	ALS-Ox	Y
HRA.00575	ALS-TE	ALS-Ox	N
HRA.00578	ALS-Ox	ALS-Ox	Y
HRA.00581	ALS-Ox	ALS-Ox	Y
HRA.00582	ALS-Ox	ALS-Ox	Y
HRA.00590	ALS-Ox	ALS-Ox	Y
HRA.00595	ALS-TE	ALS-TE	Y
HRA.00596	ALS-TE	ALS-TE	Y
HRA.00600	ALS-TE	ALS-TE	Y
HRA.00603	ALS-Ox	ALS-Ox	Y
HRA.00604	ALS-Ox	ALS-Ox	Y
HRA.00611	ALS-Ox	ALS-Ox	Y
HRA.00612	ALS-TE	ALS-TE	Y
HRA.00615	ALS-Glia	ALS-Glia	Y
HRA.00616	ALS-TE	ALS-TE	Y
HRA.00621	ALS-Ox	ALS-Ox	Y
HRA.00624	ALS-Glia	ALS-Glia	Y
HRA.00628	ALS-TE	ALS-TE	Y
HRA.00631	ALS-Ox	ALS-Ox	Y
HRA.00633	ALS-TE	ALS-TE	Y
HRA.00638	ALS-TE	ALS-TE	Y
HRA.00640	ALS-TE	ALS-TE	Y
HRA.00650	ALS-TE	ALS-TE	Y
HRA.00651	ALS-TE	ALS-TE	Y
HRA.00654	ALS-Glia	ALS-Glia	Y
HRA.00655	ALS-Ox	ALS-Ox	Y
HRA.00658	ALS-TE	ALS-TE	Y
HRA.00659	ALS-TE	ALS-TE	Y
HRA.00660	ALS-TE	ALS-TE	Y
HRA.00661	ALS-TE	ALS-TE	Y
HRA.00663	ALS-Glia	ALS-TE	N
HRA.00664	ALS-Glia	ALS-Glia	Y
HRA.00668	ALS-Glia	ALS-Glia	Y
HRA.00669	ALS-Ox	ALS-Ox	Y
HRA.00673	ALS-TE	ALS-TE	Y
HRA.00680	ALS-TE	ALS-TE	Y
HRA.00732	ALS-Ox	ALS-Ox	Y
HRA.00733	ALS-Glia	ALS-Ox	N
HRA.00747	ALS-Ox	ALS-Ox	Y
HRA.00748	ALS-Ox	ALS-Ox	Y
HRA.00751	ALS-TE	ALS-TE	Y
HRA.00756	ALS-TE	ALS-TE	Y
HRA.00765	ALS-TE	ALS-TE	Y
HRA.00769	ALS-TE	ALS-Ox	N
HRA.00773	ALS-TE	ALS-TE	Y
HRA.00783	ALS-TE	ALS-TE	Y
HRA.00788	ALS-TE	ALS-TE	Y
HRA.00792	ALS-Glia	ALS-Glia	Y
HRA.00806	ALS-TE	ALS-TE	Y
HRA.00811	ALS-TE	ALS-TE	Y
HRA.00815	ALS-TE	ALS-TE	Y
HRA.00820	ALS-TE	ALS-TE	Y
HRA.00823	ALS-TE	ALS-TE	Y
HRA.00830	ALS-TE	ALS-TE	Y
HRA.00835	ALS-TE	ALS-TE	Y
HRA.00849	ALS-TE	ALS-TE	Y
HRA.00855	ALS-TE	ALS-Ox	N
HRA.00866	ALS-TE	ALS-TE	Y
HRA.00871	ALS-TE	ALS-TE	Y
HRA.00883	ALS-TE	ALS-TE	Y
HRA.00914	ALS-Ox	ALS-Ox	Y
HRA.00916	ALS-TE	ALS-TE	Y
HRA.00921	ALS-TE	ALS-TE	Y
HRA.00925	ALS-Ox	ALS-Ox	Y
HRA.00930	ALS-TE	ALS-Ox	N
HRA.00934	ALS-TE	ALS-Ox	N
HRA.00939	ALS-TE	ALS-TE	Y
HRA.00943	ALS-TE	ALS-TE	Y
HRA.00955	ALS-TE	ALS-Ox	N
HRA.00964	ALS-TE	ALS-TE	Y
HRA.00973	ALS-TE	ALS-Ox	N
HRA.00975	ALS-TE	ALS-TE	Y
HRA.00980	ALS-TE	ALS-TE	Y
HRA.00989	ALS-TE	ALS-TE	Y
HRA.01001	ALS-TE	ALS-TE	Y
HRA.01007	ALS-Ox	ALS-Ox	Y
HRA.01010	ALS-Glia	ALS-Glia	Y
HRA.01019	ALS-Glia	ALS-TE	N
HRA.01029	ALS-Glia	ALS-Glia	Y
HRA.01038	ALS-Ox	ALS-TE	N
HRA.01043	ALS-Ox	ALS-Ox	Y
HRA.01046	ALS-Glia	ALS-TE	N
HRA.01052	ALS-TE	ALS-TE	Y
HRA.01055	ALS-TE	ALS-TE	Y
HRA.01058	ALS-Ox	ALS-Ox	Y
HRA.01066	ALS-Ox	ALS-Ox	Y
HRA.01070	ALS-TE	ALS-TE	Y
HRA.01073	ALS-Glia	ALS-TE	N
HRA.01076	ALS-TE	ALS-TE	Y
HRA.01081	ALS-TE	ALS-TE	Y
HRA.01084	ALS-Ox	ALS-Ox	Y
HRA.01090	ALS-TE	ALS-TE	Y
HRA.01093	ALS-Glia	ALS-TE	N
HRA.01096	ALS-TE	ALS-TE	Y
HRA.01099	ALS-Ox	ALS-TE	N
HRA.01105	ALS-Ox	ALS-Ox	Y
HRA.01111	ALS-TE	ALS-TE	Y
HRA.01117	ALS-TE	ALS-TE	Y
HRA.01120	ALS-Glia	ALS-Glia	Y
HRA.01123	ALS-Glia	ALS-Glia	Y
HRA.01125	ALS-TE	ALS-TE	Y
HRA.01128	ALS-TE	ALS-TE	Y
HRA.01136	ALS-TE	ALS-TE	Y
HRA.01139	ALS-TE	ALS-TE	Y
HRA.01141	ALS-Ox	ALS-TE	N
HRA.01150	ALS-Ox	ALS-Ox	Y
HRA.01153	ALS-Ox	ALS-Ox	Y
HRA.01156	ALS-TE	ALS-TE	Y
HRA.01161	ALS-TE	ALS-Ox	N
HRA.01164	ALS-Ox	ALS-Ox	Y
HRA.01167	ALS-TE	ALS-TE	Y
HRA.01170	ALS-TE	ALS-TE	Y
HRA.01174	ALS-Ox	ALS-Ox	Y
HRA.01175	ALS-Ox	ALS-Ox	Y
HRA.01179	ALS-TE	ALS-Ox	N
HRA.01180	ALS-Ox	ALS-Ox	Y
HRA.01181	ALS-Ox	ALS-Ox	Y
HRA.01218	ALS-Glia	ALS-Glia	Y
HRA.01219	ALS-Ox	ALS-Ox	Y
HRA.01222	ALS-Ox	ALS-Ox	Y
HRA.01234	ALS-Ox	ALS-Ox	Y
HRA.01236	ALS-TE	ALS-TE	Y
HRA.01239	ALS-Ox	ALS-Ox	Y
HRA.01242	ALS-Ox	ALS-Ox	Y
HRA.01251	ALS-TE	ALS-TE	Y
HRA.01266	ALS-Ox	ALS-Ox	Y
HRA.01269	ALS-Ox	ALS-Ox	Y
HRA.01279	ALS-Ox	ALS-Ox	Y
HRA.01280	ALS-Ox	ALS-Ox	Y
HRA.01304	ALS-Ox	ALS-Ox	Y
HRA.01305	ALS-Ox	ALS-Ox	Y
HRA.01308	ALS-Ox	ALS-Ox	Y
HRA.01312	ALS-Ox	ALS-Ox	Y
HRA.01313	ALS-Glia	ALS-Glia	Y
HRA.01316	ALS-Ox	ALS-Ox	Y
HRA.01320	ALS-Ox	ALS-Ox	Y
HRA.01321	ALS-Ox	ALS-Ox	Y
HRA.01324	ALS-Ox	ALS-Ox	Y
HRA.01349	ALS-TE	ALS-TE	Y
HRA.01353	ALS-Ox	ALS-TE	N
HRA.01357	ALS-TE	ALS-TE	Y
HRA.01361	ALS-TE	ALS-Ox	N
HRA.01365	ALS-TE	ALS-TE	Y
HRA.01369	ALS-TE	ALS-TE	Y
HRA.01373	ALS-TE	ALS-TE	Y
HRA.01374	ALS-Ox	ALS-Ox	Y
HRA.01381	ALS-TE	ALS-TE	Y
HRA.01384	ALS-TE	ALS-Ox	N
HRA.01386	ALS-Ox	ALS-Ox	Y
HRA.01387	ALS-Ox	ALS-Ox	Y
HRA.01390	ALS-Ox	ALS-Ox	Y
HRA.01394	ALS-Ox	ALS-Ox	Y
HRA.01398	ALS-Ox	ALS-Ox	Y
HRA.01399	ALS-Ox	ALS-Ox	Y
HRA.01403	ALS-Glia	ALS-Glia	Y
HRA.01412	ALS-TE	ALS-Ox	N
HRA.01414	ALS-Ox	ALS-Ox	Y
HRA.01415	ALS-Ox	ALS-Ox	Y
HRA.01425	ALS-Ox	ALS-Ox	Y
HRA.01428	ALS-Ox	ALS-Ox	Y
HRA.01429	ALS-Ox	ALS-Ox	Y
HRA.01433	ALS-Ox	ALS-Ox	Y
HRA.01437	ALS-Ox	ALS-Ox	Y
HRA.01438	ALS-Ox	ALS-Ox	Y
HRA.01441	ALS-Ox	ALS-Ox	Y
HRA.01445	ALS-Ox	ALS-Ox	Y
HRA.01448	ALS-Glia	ALS-Glia	Y
HRA.01452	ALS-Ox	ALS-Ox	Y
HRA.01453	ALS-Ox	ALS-Ox	Y
HRA.01456	ALS-Ox	ALS-Ox	Y
HRA.01464	ALS-Ox	ALS-Ox	Y
HRA.01468	ALS-Ox	ALS-Ox	Y
HRA.01469	ALS-Ox	ALS-Ox	Y
HRA.01475	ALS-Ox	ALS-Ox	Y
HRA.01476	ALS-Ox	ALS-Ox	Y
HRA.01479	ALS-Ox	ALS-Ox	Y
HRA.01481	ALS-Ox	ALS-Ox	Y
HRA.01482	ALS-Ox	ALS-Ox	Y
HRA.01493	ALS-Ox	ALS-Ox	Y
HRA.01494	ALS-Ox	ALS-Ox	Y
HRA.01499	ALS-Ox	ALS-Ox	Y
HRA.01500	ALS-Glia	ALS-Glia	Y
HRA.01503	ALS-Ox	ALS-Ox	Y
HRA.01511	ALS-Glia	ALS-Glia	Y
HRA.01512	ALS-Glia	ALS-Ox	N
HRA.01515	ALS-Ox	ALS-Ox	Y
HRA.01517	ALS-Glia	ALS-Glia	Y
HRA.01518	ALS-Ox	ALS-Ox	Y
HRA.01521	ALS-Ox	ALS-Ox	Y
HRA.01524	ALS-Ox	ALS-Ox	Y
HRA.01527	ALS-Ox	ALS-Ox	Y
HRA.01528	ALS-Ox	ALS-Ox	Y
HRA.01531	ALS-Ox	ALS-Ox	Y
HRA.01532	ALS-Ox	ALS-Ox	Y
HRA.01535	ALS-Glia	ALS-Glia	Y
HRA.01536	ALS-Ox	ALS-Ox	Y
HRA.01539	ALS-Ox	ALS-Ox	Y
HRA.01540	ALS-Ox	ALS-Ox	Y
HRA.01543	ALS-Ox	ALS-Ox	Y
HRA.01551	ALS-Ox	ALS-Ox	Y
HRA.01552	ALS-Ox	ALS-Ox	Y
HRA.01555	ALS-Ox	ALS-Ox	Y
HRA.01557	ALS-Ox	ALS-Ox	Y
HRA.01560	ALS-Ox	ALS-Ox	Y
HRA.01562	ALS-Ox	ALS-Ox	Y
HRA.01563	ALS-Ox	ALS-Ox	Y
HRA.01566	ALS-Ox	ALS-Ox	Y
HRA.01568	ALS-Ox	ALS-Ox	Y
HRA.01569	ALS-Ox	ALS-Ox	Y
HRA.01572	ALS-Ox	ALS-Ox	Y
HRA.01574	ALS-Glia	ALS-Glia	Y
HRA.01575	ALS-Glia	ALS-Ox	N
HRA.01578	ALS-Ox	ALS-Ox	Y
HRA.01580	ALS-Ox	ALS-Ox	Y
HRA.01584	ALS-Ox	ALS-Ox	Y
HRA.01586.2	ALS-Glia	ALS-Glia	Y
HRA.01587	ALS-TE	ALS-TE	Y
HRA.01592	ALS-Ox	ALS-Ox	Y
HRA.01593	ALS-Ox	ALS-Ox	Y
HRA.01596	ALS-Glia	ALS-Ox	N
HRA.01598	ALS-TE	ALS-TE	Y
HRA.01602	ALS-Glia	ALS-Glia	Y
HRA.01608	ALS-Ox	ALS-Ox	Y
HRA.01614	ALS-Ox	ALS-Ox	Y
HRA.01620	ALS-Ox	ALS-Ox	Y
HRA.01623	ALS-Ox	ALS-Ox	Y
HRA.01626	ALS-Ox	ALS-Ox	Y
HRA.01628	ALS-Ox	ALS-Ox	Y
HRA.01629	ALS-Ox	ALS-Ox	Y
HRA.01633	ALS-Ox	ALS-Ox	Y
HRA.01635	ALS-Ox	ALS-Ox	Y
HRA.01636	ALS-Ox	ALS-Ox	Y
HRA.01639	ALS-Ox	ALS-Ox	Y
HRA.01640	ALS-Ox	ALS-Ox	Y
HRA.01643	ALS-Ox	ALS-Ox	Y
HRA.01645	ALS-Glia	ALS-Glia	Y
HRA.01646	ALS-Glia	ALS-Ox	N
HRA.01649	ALS-Ox	ALS-Ox	Y
HRA.01658	ALS-Ox	ALS-Ox	Y
HRA.01659	ALS-Ox	ALS-Ox	Y
HRA.01662	ALS-Ox	ALS-Ox	Y
HRA.01663	ALS-Ox	ALS-Ox	Y
HRA.01664	ALS-Ox	ALS-Ox	Y
HRA.01668	ALS-Ox	ALS-Ox	Y
HRA.01669	ALS-Ox	ALS-Ox	Y
HRA.01673	ALS-Ox	ALS-Ox	Y
HRA.01674	ALS-Ox	ALS-Ox	Y
HRA.01678	ALS-Ox	ALS-Ox	Y
HRA.01679	ALS-Ox	ALS-Ox	Y
HRA.01685	ALS-Ox	ALS-Ox	Y
HRA.01686	ALS-Ox	ALS-Ox	Y
HRA.01689	ALS-Ox	ALS-Ox	Y
HRA.01690	ALS-Ox	ALS-Ox	Y
HRA.01694	ALS-Ox	ALS-Ox	Y
HRA.01695	ALS-TE	ALS-Ox	N
HRA.01699	ALS-Ox	ALS-Ox	Y
HRA.01700	ALS-Ox	ALS-Ox	Y
HRA.01704	ALS-Ox	ALS-Ox	Y
HRA.01705	ALS-Ox	ALS-Ox	Y
HRA.01709	ALS-Ox	ALS-Ox	Y
HRA.01710	ALS-Ox	ALS-Ox	Y
HRA.01714	ALS-Ox	ALS-Ox	Y
HRA.01715	ALS-Ox	ALS-Ox	Y
HRA.01719	ALS-Ox	ALS-Ox	Y
HRA.01720	ALS-Ox	ALS-Ox	Y
HRA.01724	ALS-Ox	ALS-Ox	Y
HRA.01725	ALS-Ox	ALS-Ox	Y
HRA.01731	ALS-TE	ALS-TE	Y
HRA.01736	ALS-TE	ALS-TE	Y
HRA.01761	ALS-Glia	ALS-Glia	Y
HRA.01766	ALS-Glia	ALS-Glia	Y
HRA.01781	ALS-Ox	ALS-Ox	Y
HRA.01785	ALS-Ox	ALS-Ox	Y
HRA.01790	ALS-Ox	ALS-Ox	Y
HRA.01791	ALS-Ox	ALS-Ox	Y
HRA.01796	ALS-Ox	ALS-Ox	Y
HRA.01800	ALS-Ox	ALS-Ox	Y
HRA.01801	ALS-Ox	ALS-Ox	Y
HRA.01803	ALS-Ox	ALS-Ox	Y
HRA.01804	ALS-Ox	ALS-Ox	Y
HRA.01808	ALS-Ox	ALS-Ox	Y
HRA.01809	ALS-Ox	ALS-Ox	Y
HRA.01818	ALS-Glia	ALS-Glia	Y
HRA.01819	ALS-Ox	ALS-Ox	Y
HRA.01827	ALS-Ox	ALS-Ox	Y
HRA.01828	ALS-Glia	ALS-Glia	Y
HRA.01837	ALS-Ox	ALS-Ox	Y
HRA.01838	ALS-Ox	ALS-Ox	Y
HRA.01844	ALS-Ox	ALS-Ox	Y
HRA.01845	ALS-Ox	ALS-Ox	Y
HRA.01853	ALS-Ox	ALS-Ox	Y
HRA.01854	ALS-Ox	ALS-Ox	Y
HRA.01863	ALS-Ox	ALS-Ox	Y
HRA.01864	ALS-Glia	ALS-Ox	N
HRA.01879	ALS-Ox	ALS-Ox	Y
HRA.01883	ALS-Ox	ALS-Ox	Y
HRA.01884	ALS-Ox	ALS-Ox	Y
HRA.01888	ALS-Ox	ALS-Ox	Y
HRA.01889	ALS-Glia	ALS-Glia	Y
HRA.01893	ALS-Ox	ALS-Ox	Y
HRA.01894	ALS-Ox	ALS-Ox	Y
HRA.01898	ALS-Ox	ALS-Ox	Y
HRA.01899	ALS-Ox	ALS-Ox	Y
HRA.01903	ALS-Ox	ALS-Ox	Y
HRA.01904	ALS-Ox	ALS-Ox	Y
HRA.01909	ALS-Glia	ALS-Glia	Y
HRA.01913	ALS-Glia	ALS-Ox	N
HRA.01914	ALS-Ox	ALS-Ox	Y
HRA.01918	ALS-Glia	ALS-Glia	Y
HRA.01919	ALS-Ox	ALS-Ox	Y
HRA.01923	ALS-TE	ALS-TE	Y
HRA.01927	ALS-Ox	ALS-Ox	Y
HRA.01929	ALS-Ox	ALS-Ox	Y
HRA.01930	ALS-Ox	ALS-Ox	Y
HRA.01933	ALS-Ox	ALS-Ox	Y
HRA.01936	ALS-TE	ALS-TE	Y
HRA.01938	ALS-TE	ALS-TE	Y
HRA.01939	ALS-TE	ALS-TE	Y
HRA.01963	ALS-TE	ALS-TE	Y
HRA.01977	ALS-Ox	ALS-Ox	Y
HRA.01978	ALS-Ox	ALS-Ox	Y
HRA.01981	ALS-Ox	ALS-Ox	Y
HRA.01984	ALS-Ox	ALS-Ox	Y
HRA.01993	ALS-Ox	ALS-Ox	Y
HRA.01998	ALS-Ox	ALS-Ox	Y
HRA.01999	ALS-Ox	ALS-Ox	Y
HRA.02000	ALS-Ox	ALS-Ox	Y
HRA.02006	ALS-Glia	ALS-Glia	Y
HRA.02007	ALS-Glia	ALS-Glia	Y
HRA.02008	ALS-Glia	ALS-Glia	Y
HRA.02017	ALS-TE	ALS-TE	Y
HRA.02020	ALS-TE	ALS-Ox	N
HRA.02023	ALS-Ox	ALS-Ox	Y
HRA.02024	ALS-Ox	ALS-Ox	Y
HRA.02025	ALS-Ox	ALS-Ox	Y
HRA.02028	ALS-Ox	ALS-Ox	Y
HRA.02029	ALS-Ox	ALS-Ox	Y
HRA.02030	ALS-Ox	ALS-Ox	Y
HRA.02036	ALS-TE	ALS-TE	Y
HRA.02037	ALS-TE	ALS-TE	Y
HRA.02038	ALS-TE	ALS-TE	Y
HRA.02041	ALS-Ox	ALS-Ox	Y
HRA.02054	ALS-TE	ALS-TE	Y
HRA.02055	ALS-TE	ALS-TE	Y
HRA.02056	ALS-TE	ALS-TE	Y
HRA.02059	ALS-Glia	ALS-Glia	Y
HRA.02066	ALS-TE	ALS-TE	Y
HRA.02067	ALS-TE	ALS-TE	Y
HRA.02071	ALS-Ox	ALS-Ox	Y
HRA.02072	ALS-Ox	ALS-Ox	Y
HRA.02073	ALS-TE	ALS-Ox	N
HRA.02076	ALS-Ox	ALS-Ox	Y
HRA.02077	ALS-TE	ALS-Ox	N
HRA.02078	ALS-Glia	ALS-Ox	N
HRA.02082	ALS-Glia	ALS-Ox	N
HRA.02084	ALS-Ox	ALS-Ox	Y
HRA.02093	ALS-Glia	ALS-Glia	Y
HRA.02100	ALS-Ox	ALS-Ox	Y
HRA.02101	ALS-TE	ALS-TE	Y
HRA.02102	ALS-TE	ALS-TE	Y
HRA.02105	ALS-TE	ALS-TE	Y
HRA.02106	ALS-TE	ALS-TE	Y
HRA.02107	ALS-TE	ALS-TE	Y
HRA.02118	ALS-TE	ALS-TE	Y
HRA.02119	ALS-TE	ALS-Glia	N
HRA.02120	ALS-TE	ALS-TE	Y
HRA.02127	ALS-TE	ALS-TE	Y
HRA.02134	ALS-Ox	ALS-Ox	Y
HRA.02135	ALS-TE	ALS-TE	Y
HRA.02136	ALS-Ox	ALS-Ox	Y
HRA.02143	ALS-Glia	ALS-Glia	Y
HRA.02144	ALS-Ox	ALS-Ox	Y
HRA.02147	ALS-Ox	ALS-Ox	Y
HRA.02150	ALS-Ox	ALS-Ox	Y
HRA.02151	ALS-Ox	ALS-Ox	Y
HRA.02154	ALS-Glia	ALS-Glia	Y
HRA.02157	ALS-Glia	ALS-Glia	Y
HRA.02158	ALS-Ox	ALS-Ox	Y
HRA.02161	ALS-Ox	ALS-Ox	Y
HRA.02164	ALS-Ox	ALS-Ox	Y
HRA.02165	ALS-Ox	ALS-Ox	Y
HRA.02168	ALS-Ox	ALS-Ox	Y
HRA.02170	ALS-TE	ALS-TE	Y
HRA.02171	ALS-TE	ALS-TE	Y
HRA.02174	ALS-TE	ALS-TE	Y
HRA.02176	ALS-Ox	ALS-Ox	Y
HRA.02177	ALS-Ox	ALS-Ox	Y
HRA.02180	ALS-Ox	ALS-Ox	Y
HRA.02215	ALS-Glia	ALS-Glia	Y
HRA.02216	ALS-Ox	ALS-Ox	Y
HRA.02219	ALS-Ox	ALS-Ox	Y
HRA.02221	ALS-Ox	ALS-Ox	Y
HRA.02222	ALS-Ox	ALS-Ox	Y
HRA.02225	ALS-Glia	ALS-Glia	Y
HRA.02227	ALS-Glia	ALS-Glia	Y
HRA.02231	ALS-Glia	ALS-Glia	Y
HRA.02233	ALS-Glia	ALS-Glia	Y
HRA.02234	ALS-Ox	ALS-Ox	Y
HRA.02237	ALS-Ox	ALS-Ox	Y
HRA.02239	ALS-Glia	ALS-Glia	Y
HRA.02240	ALS-Ox	ALS-Ox	Y
HRA.02243	ALS-Glia	ALS-Glia	Y
HRA.02245	ALS-Ox	ALS-Ox	Y
HRA.02246	ALS-Ox	ALS-Ox	Y
HRA.02249	ALS-Ox	ALS-Ox	Y
HRA.02251	ALS-Ox	ALS-Ox	Y
HRA.02252	ALS-Ox	ALS-Ox	Y
HRA.02255	ALS-Ox	ALS-Ox	Y
HRA.02266	ALS-Ox	ALS-Ox	Y
HRA.02269	ALS-Glia	ALS-Glia	Y
HRA.02272	ALS-Ox	ALS-Ox	Y
HRA.02276	ALS-Ox	ALS-Ox	Y
HRA.02300	ALS-Ox	ALS-Ox	Y
HRA.02310	ALS-Ox	ALS-Ox	Y
HRA.02316	ALS-Ox	ALS-Ox	Y
HRA.02319	ALS-Ox	ALS-Ox	Y
HRA.02322	ALS-Ox	ALS-Ox	Y
HRA.02323	ALS-Ox	ALS-Ox	Y
HRA.02325	ALS-Ox	ALS-Ox	Y
HRA.02326	ALS-Ox	ALS-Ox	Y
HRA.02329	ALS-Ox	ALS-Ox	Y
HRA.02332	ALS-Ox	ALS-Ox	Y
HRA.02335	ALS-TE	ALS-TE	Y
HRA.02338	ALS-Ox	ALS-Ox	Y
HRA.02339	ALS-Ox	ALS-Ox	Y
HRA.02342	ALS-Ox	ALS-Ox	Y
HRA.02343	ALS-Ox	ALS-Ox	Y
HRA.02346	ALS-Glia	ALS-Glia	Y
HRA.02347	ALS-Ox	ALS-Ox	Y
HRA.02350	ALS-Ox	ALS-Ox	Y
HRA.02351	ALS-Ox	ALS-Ox	Y
HRA.02355	ALS-Ox	ALS-Ox	Y
HRA.02356	ALS-Ox	ALS-Ox	Y
HRA.02364	ALS-Ox	ALS-Ox	Y
HRA.02367	ALS-Ox	ALS-Ox	Y
HRA.02369	ALS-TE	ALS-Ox	N
HRA.02370	ALS-Ox	ALS-Ox	Y
HRA.02392	ALS-Ox	ALS-Ox	Y
HRA.02393	ALS-TE	ALS-Ox	N
HRA.02422	ALS-Ox	ALS-Ox	Y
HRA.02425	ALS-Ox	ALS-Ox	Y
HRA.02427	ALS-Ox	ALS-Ox	Y
HRA.02428	ALS-Ox	ALS-Ox	Y
HRA.02431	ALS-Glia	ALS-Glia	Y
HRA.02433	ALS-Glia	ALS-Glia	Y
HRA.02437	ALS-Ox	ALS-Ox	Y
HRA.02439	ALS-Ox	ALS-Ox	Y
HRA.02440	ALS-Ox	ALS-Ox	Y
HRA.02443	ALS-Ox	ALS-Ox	Y
HRA.02445	ALS-Ox	ALS-Ox	Y
HRA.02446	ALS-Ox	ALS-Ox	Y
HRA.02449	ALS-Ox	ALS-Ox	Y
HRA.02451	ALS-Glia	ALS-Glia	Y
HRA.02452	ALS-TE	ALS-Ox	N
HRA.02455	ALS-TE	ALS-Ox	N
HRA.02467	ALS-Glia	ALS-Ox	N
HRA.02476	ALS-Glia	ALS-Ox	N
HRA.02479	ALS-TE	ALS-TE	Y
HRA.02482	ALS-Ox	ALS-Ox	Y
HRA.02483	ALS-Ox	ALS-Ox	Y
HRA.02487	ALS-Ox	ALS-Ox	Y
HRA.02489	ALS-Ox	ALS-Ox	Y
HRA.02490	ALS-Ox	ALS-Ox	Y
HRA.02494	ALS-Ox	ALS-Ox	Y
HRA.02496	ALS-Ox	ALS-Ox	Y
HRA.02497	ALS-Ox	ALS-Ox	Y
HRA.02501	ALS-Ox	ALS-Ox	Y
HRA.02503	ALS-Ox	ALS-Ox	Y
HRA.02504	ALS-Ox	ALS-Ox	Y
HRA.02508	ALS-Ox	ALS-Ox	Y
HRA.02510	ALS-Ox	ALS-Ox	Y
HRA.02514	ALS-Ox	ALS-Ox	Y
HRA.02520	ALS-Ox	ALS-Ox	Y
HRA.02526	ALS-TE	ALS-TE	Y
HRA.02532	ALS-TE	ALS-TE	Y
HRA.02550	ALS-Ox	ALS-Ox	Y
HRA.02551	ALS-Ox	ALS-Ox	Y
HRA.02555	ALS-Ox	ALS-Ox	Y
HRA.02556	ALS-Glia	ALS-Glia	Y
HRA.02560	ALS-Ox	ALS-Ox	Y
HRA.02561	ALS-Glia	ALS-Ox	N
HRA.02565	ALS-Ox	ALS-Ox	Y
HRA.02566	ALS-Ox	ALS-Ox	Y
HRA.02570	ALS-Glia	ALS-Ox	N
HRA.02571	ALS-Ox	ALS-Ox	Y
HRA.02575	ALS-Ox	ALS-Ox	Y
HRA.02576	ALS-Ox	ALS-Ox	Y
HRA.02579	ALS-Ox	ALS-Ox	Y
HRA.02580	ALS-Ox	ALS-Ox	Y
HRA.02584	ALS-Ox	ALS-Ox	Y
HRA.02585	ALS-Ox	ALS-Ox	Y
HRA.02589	ALS-Ox	ALS-Ox	Y
HRA.02590	ALS-TE	ALS-TE	Y
HRA.02596	ALS-Glia	ALS-Glia	Y
HRA.02597	ALS-Ox	ALS-Ox	Y
HRA.02601	ALS-Ox	ALS-Ox	Y
HRA.02602	ALS-Glia	ALS-Glia	Y
HRA.02607	ALS-Ox	ALS-Ox	Y
HRA.02608	ALS-Ox	ALS-Ox	Y
HRA.02612	ALS-Ox	ALS-Ox	Y
HRA.02613	ALS-Ox	ALS-Ox	Y
HRA.02617	ALS-Ox	ALS-Ox	Y
HRA.02618	ALS-Ox	ALS-Ox	Y
HRA.02622	ALS-Glia	ALS-Glia	Y
HRA.02627	ALS-TE	ALS-Ox	N
HRA.02628	ALS-TE	ALS-Ox	N
HRA.02644	ALS-TE	ALS-TE	Y
HRA.02675	ALS-Ox	ALS-Ox	Y
HRA.02678	ALS-Ox	ALS-Ox	Y
HRA.02683	ALS-Ox	ALS-Ox	Y
HRA.02686	ALS-Ox	ALS-Ox	Y
HRA.02691	ALS-Ox	ALS-Ox	Y
HRA.02692	ALS-Ox	ALS-Ox	Y
HRA.02696	ALS-Ox	ALS-Ox	Y
HRA.02697	ALS-Ox	ALS-Ox	Y
HRA.02700	ALS-Ox	ALS-Ox	Y
HRA.02701	ALS-Ox	ALS-Ox	Y
HRA.02705	ALS-Ox	ALS-Ox	Y
HRA.02706	ALS-Ox	ALS-Ox	Y
HRA.02710	ALS-Glia	ALS-Glia	Y
HRA.02711	ALS-Ox	ALS-Ox	Y
HRA.02715	ALS-Ox	ALS-Ox	Y
HRA.02716	ALS-Ox	ALS-Ox	Y
HRA.02719	ALS-Ox	ALS-Glia	N
HRA.02720	ALS-Ox	ALS-Ox	Y
HRA.02724	ALS-Ox	ALS-Ox	Y
HRA.02733	ALS-Glia	ALS-Ox	N
HRA.02736	ALS-Ox	ALS-Ox	Y
HRA.02739	ALS-Ox	ALS-Ox	Y
HRA.02740	ALS-Ox	ALS-Ox	Y
HRA.02744	ALS-Glia	ALS-Glia	Y
HRA.02745	ALS-Ox	ALS-Ox	Y
HRA.02746	ALS-Ox	ALS-Ox	Y
HRA.02749	ALS-Ox	ALS-Ox	Y
HRA.02753	ALS-Ox	ALS-Ox	Y
HRA.02760	ALS-Ox	ALS-Ox	Y
HRA.02763	ALS-Ox	ALS-Ox	Y
HRA.02765	ALS-Ox	ALS-Ox	Y
HRA.02792	ALS-Glia	ALS-Ox	N
HRA.02793	ALS-Ox	ALS-Ox	Y
HRA.02801	ALS-Ox	ALS-Ox	Y
HRA.02810	ALS-Ox	ALS-Ox	Y
HRA.02813	ALS-Ox	ALS-Ox	Y
HRA.02814	ALS-Glia	ALS-Ox	N
HRA.02817	ALS-Ox	ALS-Ox	Y
HRA.02820	ALS-Ox	ALS-Ox	Y
HRA.02821	ALS-Ox	ALS-Ox	Y
HRA.02824	ALS-Glia	ALS-Glia	Y
HRA.02826	ALS-Ox	ALS-Ox	Y
HRA.02830	ALS-Ox	ALS-Ox	Y
HRA.02831	ALS-Ox	ALS-Ox	Y
HRA.02834	ALS-Ox	ALS-Ox	Y
HRA.02837	ALS-Ox	ALS-Ox	Y
HRA.02840	ALS-Glia	ALS-Ox	N
HRA.02841	ALS-Ox	ALS-Ox	Y
HRA.02844	ALS-Ox	ALS-Ox	Y
HRA.02845	ALS-Ox	ALS-Ox	Y
HRA.02849	ALS-Glia	ALS-Ox	N
HRA.02850	ALS-Glia	ALS-Glia	Y
HRA.02853	ALS-Ox	ALS-Ox	Y
HRA.02856	ALS-Ox	ALS-Ox	Y
HRA.02858	ALS-Glia	ALS-Ox	N
HRA.02861	ALS-Ox	ALS-Ox	Y
HRA.02862	ALS-Glia	ALS-Glia	Y
HRA.02864	ALS-Glia	ALS-Ox	N
HRA.02865	ALS-Glia	ALS-Glia	Y
HRA.02868	ALS-Ox	ALS-Ox	Y
HRA.02873	ALS-Ox	ALS-Ox	Y
HRA.02876	ALS-Ox	ALS-Ox	Y
HRA.02879	ALS-Ox	ALS-Ox	Y
HRA.02882	ALS-Ox	ALS-Ox	Y
HRA.02885	ALS-Ox	ALS-Ox	Y
HRA.02891	ALS-Glia	ALS-Glia	Y
HRA.02892	ALS-Glia	ALS-Glia	Y
HRA.02898	ALS-Ox	ALS-Ox	Y
HRA.02905	ALS-Ox	ALS-Ox	Y
HRA.02910	ALS-Ox	ALS-Ox	Y

### Sheet: TableS7B
Sample	ALS subtype (bulk)	ALS subtype (snRNA)
JR9	ALS-Ox	ALS-Ox
JR27	ALS-Glia	ALS-Glia
JR34	ALS-Glia	ALS-Glia
JR47	ALS-Glia	ALS-Glia

### Sheet: TableS7C
Pineda et al. patient ID	Replicate 1	Replicate 2	Consistent
X191112_ALS_110_snRNA.B9	ALS-Ox	ALS-Ox	Y		Consistency	0.954545
X191112_ALS_111_snRNA.B10	ALS-Glia	ALS-Glia	Y
X191112_ALS_112_snRNA.D1	ALS-Glia	ALS-Glia	Y
X191112_ALS_114_snRNA.B12	ALS-Ox	ALS-Ox	Y
X191112_ALS_115_snRNA.C1	ALS-Ox	ALS-Ox	Y
X191112_ALS_116_snRNA.C2	ALS-Glia	ALS-Glia	Y
X191112_ALS_117_snRNA.C3	ALS-Ox	ALS-Ox	Y
X191112_ALS_118_snRNA.C4	ALS-Ox	ALS-TE	N
X191112_ALS_120_snRNA.A1	ALS-Ox	ALS-Ox	Y
X191112_ALS_122_snRNA.D2	ALS-Glia	ALS-Glia	Y
X191112_ALS_124_snRNA.A3	ALS-Ox	ALS-Ox	Y
X191112_ALS_126_snRNA.A6	ALS-Ox	ALS-Ox	Y
X191112_ALS_127_snRNA.A4	ALS-Ox	ALS-Ox	Y
X191112_ALS_128_snRNA.A7	ALS-Ox	ALS-Ox	Y
X191112_ALS_129_snRNA.A2	ALS-Ox	ALS-Ox	Y
X191112_ALS_130_snRNA.A5	ALS-Ox	ALS-Ox	Y
X201019_ALS_101_snRNA.B1	ALS-Ox	ALS-Ox	Y
X201019_ALS_103_snRNA.B3	ALS-Ox	ALS-Ox	Y
X201019_ALS_104_snRNA.B4	ALS-Glia	ALS-Glia	Y
X201019_ALS_106_snRNA.B5	ALS-Ox	ALS-Ox	Y
X201019_ALS_108_snRNA.B6	ALS-Ox	ALS-Ox	Y
X201019_ALS_113_snRNA.B7	ALS-Ox	ALS-Ox	Y
Controls
X201019_PN_311_snRNA.B8
X191114_PN_301_snRNA.E7
X191114_PN_303_snRNA.E8
X191114_PN_304_snRNA.E9
X191114_PN_306_snRNA.E10
X191114_PN_307_snRNA.E11
X191114_PN_309_snRNA.F1
X191114_PN_317_snRNA.F2
X191114_PN_319_snRNA.F4
X191114_PN_322_snRNA.F5
X191114_PN_323_snRNA.F6
X191114_PN_324_snRNA.F7
X191114_PN_325_snRNA.F8
X191114_PN_328_snRNA.F9
